# Assessment of the Histone Mark-based Epigenomic Landscape in Human Myometrium at Term Pregnancy

**DOI:** 10.1101/2024.02.19.581035

**Authors:** San-Pin Wu, Elvis Quiroz, Tianyuan Wang, Skylar Montague Redecke, Xin Xu, Lin Lin, Matthew L. Anderson, Francesco J. DeMayo

## Abstract

The myometrium plays a critical role during pregnancy as it is responsible for both the structural integrity of the uterus and force generation at term. Emerging studies in mice indicate a dynamic change of the myometrial epigenome and transcriptome during pregnancy to ready the contractile machinery for parturition. However, the regulatory systems underlying myometrial gene expression patterns throughout gestation remain largely unknown. Here we investigated human term pregnant nonlabor myometrial biopsies for transcriptome, enhancer histone mark cistrome, and chromatin conformation pattern mapping. More than thirty-thousand putative enhancers with H3K27ac and H3K4me1 double positive marks were identified in the myometrium. Enriched transcription factor binding motifs include known myometrial regulators AP-1, STAT, NFkB, and PGR among others. Putative myometrial super enhancers are mostly colocalized with progesterone receptor occupying sites and preferentially associated with highly expressing genes, suggesting a conserved role of PGR in regulating the myometrial transcriptome between species. In human myometrial specimens, inferred PGR activities are positively correlated with phospholipase C like 2 (*PLCL2)* mRNA levels, supporting that PGR may act through this genomic region to promote *PLCL2* expression. PGR overexpression facilitated *PLCL2* gene expression in myometrial cells. Using CRISPR activation, we assessed the functionality of a PGR putative enhancer 35-kilobases upstream of the contractile-restrictive gene *PLCL2*. In summary, results of this study serve as a resource to study gene regulatory mechanisms in the human myometrium at the term pregnancy stage for further advancing women’s health research.
