## Supplementary material for "Assessment of the Histone Mark-based Epigenomic Landscape in Human Myometrium at Term Pregnancy": Dataset_S2

### Sheet: Dataset SN
Motif Name	Consensus	P-value	Log P-value	q-value (Benjamini)	# of Target Sequences with Motif(of 13113)	% of Target Sequences with Motif	# of Background Sequences with Motif(of 36980)	% of Background Sequences with Motif
Jun-AP1(bZIP)/K562-cJun-ChIP-Seq(GSE31477)/Homer	GATGASTCATCN	1e-121	-279	0	3433	0.2618	6623.2	0.1791
Ets1-distal(ETS)/CD4+-PolII-ChIP-Seq(Barski_et_al.)/Homer	MACAGGAAGT	1e-109	-252	0	4275	0.326	8875.3	0.24
Fosl2(bZIP)/3T3L1-Fosl2-ChIP-Seq(GSE56872)/Homer	NATGASTCABNN	1e-109	-251	0	4292	0.3273	8921.1	0.2413
Bach2(bZIP)/OCILy7-Bach2-ChIP-Seq(GSE44420)/Homer	TGCTGAGTCA	1e-95	-219	0	2878	0.2195	5583.4	0.151
Bach1(bZIP)/K562-Bach1-ChIP-Seq(GSE31477)/Homer	AWWNTGCTGAGTCAT	1e-73	-168	0	879	0.067	1275.6	0.0345
NF-E2(bZIP)/K562-NFE2-ChIP-Seq(GSE31477)/Homer	GATGACTCAGCA	1e-61	-141	0	949	0.0724	1507.9	0.0408
Fra1(bZIP)/BT549-Fra1-ChIP-Seq(GSE46166)/Homer	NNATGASTCATH	1e-60	-139	0	5603	0.4273	13220.2	0.3575
Nrf2(bZIP)/Lymphoblast-Nrf2-ChIP-Seq(GSE37589)/Homer	HTGCTGAGTCAT	1e-49	-114	0	789	0.0602	1262.9	0.0342
SpiB(ETS)/OCILY3-SPIB-ChIP-Seq(GSE56857)/Homer	AAAGRGGAAGTG	1e-49	-113	0	3402	0.2594	7605.2	0.2057
Atf3(bZIP)/GBM-ATF3-ChIP-Seq(GSE33912)/Homer	DATGASTCATHN	1e-39	-90.8	0	6206	0.4732	15384.1	0.416
PU.1:IRF8(ETS:IRF)/pDC-Irf8-ChIP-Seq(GSE66899)/Homer	GGAAGTGAAAST	1e-39	-90.1	0	2554	0.1948	5621.7	0.152
BATF(bZIP)/Th17-BATF-ChIP-Seq(GSE39756)/Homer	DATGASTCAT	1e-37	-86.6	0	6064	0.4624	15040.9	0.4067
ETS(ETS)/Promoter/Homer	AACCGGAAGT	1e-37	-85.2	0	4045	0.3084	9562.7	0.2586
PU.1(ETS)/ThioMac-PU.1-ChIP-Seq(GSE21512)/Homer	AGAGGAAGTG	1e-36	-84.7	0	5979	0.4559	14828.1	0.401
IRF2(IRF)/Erythroblas-IRF2-ChIP-Seq(GSE36985)/Homer	GAAASYGAAASY	1e-29	-67.1	0	1329	0.1013	2742.9	0.0742
ETS:RUNX(ETS,Runt)/Jurkat-RUNX1-ChIP-Seq(GSE17954)/Homer	RCAGGATGTGGT	1e-23	-54	0	1729	0.1318	3845.7	0.104
AP-1(bZIP)/ThioMac-PU.1-ChIP-Seq(GSE21512)/Homer	VTGACTCATC	1e-21	-49.1	0	6646	0.5068	17194.3	0.465
ISRE(IRF)/ThioMac-LPS-Expression(GSE23622)/Homer	AGTTTCASTTTC	1e-20	-46.8	0	832	0.0634	1681.5	0.0455
IRF1(IRF)/PBMC-IRF1-ChIP-Seq(GSE43036)/Homer	GAAAGTGAAAGT	1e-20	-46.1	0	1708	0.1302	3868.7	0.1046
Rfx2(HTH)/LoVo-RFX2-ChIP-Seq(GSE49402)/Homer	GTTGCCATGGCAACM	1e-18	-42.1	0	1167	0.089	2538.5	0.0686
RFX(HTH)/K562-RFX3-ChIP-Seq(SRA012198)/Homer	CGGTTGCCATGGCAAC	1e-18	-41.8	0	1042	0.0795	2230.2	0.0603
ETS:E-box(ETS,bHLH)/HPC7-Scl-ChIP-Seq(GSE22178)/Homer	AGGAARCAGCTG	1e-17	-41.4	0	1465	0.1117	3296.9	0.0892
STAT5(Stat)/mCD4+-Stat5-ChIP-Seq(GSE12346)/Homer	RTTTCTNAGAAA	1e-14	-34.4	0	3682	0.2808	9259.7	0.2504
STAT1(Stat)/HelaS3-STAT1-ChIP-Seq(GSE12782)/Homer	NATTTCCNGGAAAT	1e-14	-34.3	0	3274	0.2497	8155.2	0.2205
NFkB-p65-Rel(RHD)/ThioMac-LPS-Expression(GSE23622)/Homer	GGAAATTCCC	1e-14	-34.3	0	911	0.0695	1969.8	0.0533
EWS:FLI1-fusion(ETS)/SK_N_MC-EWS:FLI1-ChIP-Seq(SRA014231)/Homer	VACAGGAAAT	1e-14	-34.1	0	6207	0.4733	16233.4	0.439
EWS:ERG-fusion(ETS)/CADO_ES1-EWS:ERG-ChIP-Seq(SRA014231)/Homer	ATTTCCTGTN	1e-14	-33.8	0	7105	0.5418	18767.2	0.5075
X-box(HTH)/NPC-H3K4me1-ChIP-Seq(GSE16256)/Homer	GGTTGCCATGGCAA	1e-12	-28.9	0	1354	0.1032	3147.5	0.0851
GRE(NR),IR3/A549-GR-ChIP-Seq(GSE32465)/Homer	NRGVACABNVTGTYCY	1e-12	-27.7	0	1697	0.1294	4056.6	0.1097
Elk1(ETS)/Hela-Elk1-ChIP-Seq(GSE31477)/Homer	HACTTCCGGY	1e-11	-26.7	0	5910	0.4507	15559.6	0.4208
Elk4(ETS)/Hela-Elk4-ChIP-Seq(GSE31477)/Homer	NRYTTCCGGY	1e-11	-26.6	0	5827	0.4443	15329.5	0.4146
MafK(bZIP)/C2C12-MafK-ChIP-Seq(GSE36030)/Homer	GCTGASTCAGCA	1e-10	-25	0	2931	0.2235	7392.6	0.1999
ELF1(ETS)/Jurkat-ELF1-ChIP-Seq(SRA014231)/Homer	AVCCGGAAGT	1e-10	-24.9	0	5685	0.4335	14972.5	0.4049
Tcfcp2l1(CP2)/mES-Tcfcp2l1-ChIP-Seq(GSE11431)/Homer	NRAACCRGTTYRAACCRGYT	1e-10	-24.7	0	1882	0.1435	4587.8	0.1241
NFAT:AP1(RHD,bZIP)/Jurkat-NFATC1-ChIP-Seq(Jolma_et_al.)/Homer	SARTGGAAAAWRTGAGTCAB	1e-10	-24.5	0	2143	0.1634	5284.7	0.1429
JunD(bZIP)/K562-JunD-ChIP-Seq/Homer	ATGACGTCATCN	1e-10	-24.4	0	914	0.0697	2071.2	0.056
GATA:SCL(Zf,bHLH)/Ter119-SCL-ChIP-Seq(GSE18720)/Homer	CRGCTGBNGNSNNSAGATAA	1e-10	-24	0	1488	0.1135	3559.9	0.0963
CArG(MADS)/PUER-Srf-ChIP-Seq(Sullivan_et_al.)/Homer	CCATATATGGNM	1e-09	-22	0	3297	0.2514	8446.7	0.2284
Rfx1(HTH)/NPC-H3K4me1-ChIP-Seq(GSE16256)/Homer	KGTTGCCATGGCAA	1e-07	-17.6	0	2514	0.1917	6411.7	0.1734
PGR(NR)/EndoStromal-PGR-ChIP-Seq(GSE69539)/Homer	AAGAACATWHTGTTC	1e-07	-17.5	0	2347	0.179	5960.5	0.1612
Stat3(Stat)/mES-Stat3-ChIP-Seq(GSE11431)/Homer	CTTCCGGGAA	1e-06	-15	0	5431	0.4141	14523.3	0.3928
GRE(NR),IR3/RAW264.7-GRE-ChIP-Seq(Unpublished)/Homer	VAGRACAKWCTGTYC	1e-06	-14.6	0	2548	0.1943	6571	0.1777
ELF5(ETS)/T47D-ELF5-ChIP-Seq(GSE30407)/Homer	ACVAGGAAGT	1e-06	-13.9	0	7146	0.5449	19379.4	0.5241
EBNA1(EBV-virus)/Raji-EBNA1-ChIP-Seq(GSE30709)/Homer	GGYAGCAYDTGCTDCCCNNN	1e-05	-13.6	0	267	0.0204	557.7	0.0151
RORgt(NR)/EL4-RORgt.Flag-ChIP-Seq(GSE56019)/Homer	AAYTAGGTCA	1e-05	-13	0	1534	0.117	3863.1	0.1045
EBF(EBF)/proBcell-EBF-ChIP-Seq(GSE21978)/Homer	DGTCCCYRGGGA	0.0001	-11.3	0.0001	3609	0.2752	9577	0.259
T1ISRE(IRF)/ThioMac-Ifnb-Expression/Homer	ACTTTCGTTTCT	0.0001	-11	0.0001	146	0.0111	286.5	0.0077
ARE(NR)/LNCAP-AR-ChIP-Seq(GSE27824)/Homer	RGRACASNSTGTYCYB	0.0001	-10.5	0.0002	3009	0.2294	7945.9	0.2149
RAR:RXR(NR),DR5/ES-RAR-ChIP-Seq(GSE56893)/Homer	RGGTCADNNAGAGGTCAV	0.0001	-10.3	0.0002	545	0.0416	1292.7	0.035
ZNF528(Zf)/HEK293-ZNF528.GFP-ChIP-Seq(GSE58341)/Homer	AGAAATGACTTCCCT	0.0001	-9.34	0.0006	105	0.008	200.8	0.0054
TR4(NR),DR1/Hela-TR4-ChIP-Seq(GSE24685)/Homer	GAGGTCAAAGGTCA	0.001	-8.1	0.0019	1653	0.126	4301.9	0.1163
ZNF16(Zf)/HEK293-ZNF16.GFP-ChIP-Seq(GSE58341)/Homer	MACCTTCYATGGCTCCCTAKTGCCY	0.001	-7.97	0.0021	290	0.0221	666.2	0.018
Nur77(NR)/K562-NR4A1-ChIP-Seq(GSE31363)/Homer	TGACCTTTNCNT	0.001	-7.76	0.0026	1825	0.1392	4780.2	0.1293
TCFL2(HMG)/K562-TCF7L2-ChIP-Seq(GSE29196)/Homer	ACWTCAAAGG	0.01	-6.88	0.0061	749	0.0571	1888.4	0.0511
GATA(Zf),IR4/iTreg-Gata3-ChIP-Seq(GSE20898)/Homer	NAGATWNBNATCTNN	0.01	-6.76	0.0067	729	0.0556	1837.3	0.0497
p53(p53)/Saos-p53-ChIP-Seq(GSE15780)/Homer	RRCATGYCYRGRCATGYYYN	0.01	-6.32	0.0101	1079	0.0823	2790.3	0.0755
p53(p53)/Saos-p53-ChIP-Seq/Homer	RRCATGYCYRGRCATGYYYN	0.01	-6.32	0.0101	1079	0.0823	2790.3	0.0755
NF1:FOXA1(CTF,Forkhead)/LNCAP-FOXA1-ChIP-Seq(GSE27824)/Homer	WNTGTTTRYTTTGGCA	0.01	-6.29	0.0103	531	0.0405	1319.7	0.0357
IRF:BATF(IRF:bZIP)/pDC-Irf8-ChIP-Seq(GSE66899)/Homer	CTTTCANTATGACTV	0.01	-6.08	0.0124	1164	0.0888	3027.9	0.0819
Tbx20(T-box)/Heart-Tbx20-ChIP-Seq(GSE29636)/Homer	GGTGYTGACAGS	0.01	-6.08	0.0124	2464	0.1879	6594.6	0.1783
CRE(bZIP)/Promoter/Homer	CSGTGACGTCAC	0.01	-4.9	0.0388	2325	0.1773	6258.2	0.1692
E2F(E2F)/Hela-CellCycle-Expression/Homer	TTSGCGCGAAAA	0.1	-4.01	0.0935	544	0.0415	1402.7	0.0379
ZFP3(Zf)/HEK293-ZFP3.GFP-ChIP-Seq(GSE58341)/Homer	GGGTTTTGAAGGATGARTAGGAGTT	0.1	-3.83	0.1103	125	0.0095	292	0.0079
FOXP1(Forkhead)/H9-FOXP1-ChIP-Seq(GSE31006)/Homer	NYYTGTTTACHN	0.1	-3.46	0.1563	3763	0.2869	10339.9	0.2796
GABPA(ETS)/Jurkat-GABPa-ChIP-Seq(GSE17954)/Homer	RACCGGAAGT	0.1	-3.4	0.1642	8189	0.6244	22802.7	0.6167
HRE(HSF)/Striatum-HSF1-ChIP-Seq(GSE38000)/Homer	TTCTAGAABNTTCTA	0.1	-3.39	0.1642	2405	0.1834	6554.4	0.1773
Mef2d(MADS)/Retina-Mef2d-ChIP-Seq(GSE61391)/Homer	GCTATTTTTAGC	0.1	-2.96	0.2462	2147	0.1637	5860.3	0.1585
Mouse_Recombination_Hotspot(Zf)/Testis-DMC1-ChIP-Seq(GSE24438)/Homer	ACTYKNATTCGTGNTACTTC	0.1	-2.96	0.2462	704	0.0537	1868.4	0.0505
IRF4(IRF)/GM12878-IRF4-ChIP-Seq(GSE32465)/Homer	ACTGAAACCA	0.1	-2.83	0.2721	4107	0.3132	11346.2	0.3068
E-box(bHLH)/Promoter/Homer	SSGGTCACGTGA	0.1	-2.52	0.3676	980	0.0747	2645.1	0.0715
PAX3:FKHR-fusion(Paired,Homeobox)/Rh4-PAX3:FKHR-ChIP-Seq(GSE19063)/Homer	ACCRTGACTAATTNN	0.1	-2.34	0.4327	1776	0.1354	4864.7	0.1316
Rfx5(HTH)/GM12878-Rfx5-ChIP-Seq(GSE31477)/Homer	SCCTAGCAACAG	1	-2.28	0.4517	3450	0.2631	9547.4	0.2582
NF1(CTF)/LNCAP-NF1-ChIP-Seq(Unpublished)/Homer	CYTGGCABNSTGCCAR	1	-2.25	0.4615	5469	0.417	15221.9	0.4116
Tcf3(HMG)/mES-Tcf3-ChIP-Seq(GSE11724)/Homer	ASWTCAAAGG	1	-1.84	0.6827	2275	0.1735	6292.1	0.1702
Etv2(ETS)/ES-ER71-ChIP-Seq(GSE59402)/Homer(0.967)	NNAYTTCCTGHN	1	-1.82	0.6894	8407	0.6411	23551.3	0.6369
STAT6(Stat)/Macrophage-Stat6-ChIP-Seq(GSE38377)/Homer	TTCCKNAGAA	1	-1.72	0.7551	4844	0.3694	13515.8	0.3655
Hoxb4(Homeobox)/ES-Hoxb4-ChIP-Seq(GSE34014)/Homer	TGATTRATGGCY	1	-1.51	0.9144	1717	0.1309	4757.9	0.1287
Egr2(Zf)/Thymocytes-Egr2-ChIP-Seq(GSE34254)/Homer	NGCGTGGGCGGR	1	-1.33	1	2413	0.184	6724.6	0.1819
HRE(HSF)/HepG2-HSF1-ChIP-Seq(GSE31477)/Homer	BSTTCTRGAABVTTCYAGAA	1	-1.28	1	1901	0.145	5293.3	0.1431
NFkB-p50,p52(RHD)/Monocyte-p50-ChIP-Chip(Schreiber_et_al.)/Homer	GGGGGAATCCCC	1	-1.27	1	2055	0.1567	5726.5	0.1549
ERE(NR),IR3/MCF7-ERa-ChIP-Seq(Unpublished)/Homer	VAGGTCACNSTGACC	1	-1.17	1	3527	0.2689	9873.1	0.267
ZNF382(Zf)/HEK293-ZNF382.GFP-ChIP-Seq(GSE58341)/Homer	GNCTGTASTRNTGBCTCHTT	1	-1.13	1	304	0.0232	834.9	0.0226
PRDM14(Zf)/H1-PRDM14-ChIP-Seq(GSE22767)/Homer	RGGTCTCTAACY	1	-1.12	1	3331	0.254	9328.8	0.2523
p53(p53)/mES-cMyc-ChIP-Seq(GSE11431)/Homer	ACATGCCCGGGCAT	1	-1.1	1	363	0.0277	1000.8	0.0271
Stat3+il21(Stat)/CD4-Stat3-ChIP-Seq(GSE19198)/Homer	SVYTTCCNGGAARB	1	-0.927	1	6762	0.5156	19023.2	0.5144
Six1(Homeobox)/Myoblast-Six1-ChIP-Chip(GSE20150)/Homer	GKVTCADRTTWC	1	-0.89	1	2433	0.1855	6831.3	0.1847
Zfp809(Zf)/ES-Zfp809-ChIP-Seq(GSE70799)/Homer	GGGGCTYGKCTGGGA	1	-0.874	1	3911	0.2982	10996.2	0.2974
ZNF317(Zf)/HEK293-ZNF317.GFP-ChIP-Seq(GSE58341)/Homer	GTCWGCTGTYYCTCT	1	-0.842	1	1090	0.0831	3057.6	0.0827
GRHL2(CP2)/HBE-GRHL2-ChIP-Seq(GSE46194)/Homer	AAACYKGTTWDACMRGTTTB	1	-0.723	1	3586	0.2734	10105.2	0.2733
GFY(?)/Promoter/Homer	ACTACAATTCCC	1	-0.698	1	713	0.0544	2009.2	0.0543
PAX6(Paired,Homeobox)/Forebrain-Pax6-ChIP-Seq(GSE66961)/Homer	NGTGTTCAVTSAAGCGKAAA	1	-0.552	1	989	0.0754	2804.8	0.0758
CTCF(Zf)/CD4+-CTCF-ChIP-Seq(Barski_et_al.)/Homer	AYAGTGCCMYCTRGTGGCCA	1	-0.493	1	1503	0.1146	4266.1	0.1154
ZNF675(Zf)/HEK293-ZNF675.GFP-ChIP-Seq(GSE58341)/Homer	ARGAGGMCAAAATGW	1	-0.346	1	1669	0.1273	4764.5	0.1288
STAT6(Stat)/CD4-Stat6-ChIP-Seq(GSE22104)/Homer	ABTTCYYRRGAA	1	-0.299	1	4689	0.3576	13321.3	0.3602
RARg(NR)/ES-RARg-ChIP-Seq(GSE30538)/Homer	AGGTCAAGGTCA	1	-0.282	1	513	0.0391	1490	0.0403
GATA3(Zf),DR8/iTreg-Gata3-ChIP-Seq(GSE20898)/Homer	AGATSTNDNNDSAGATAASN	1	-0.259	1	689	0.0525	1996.1	0.054
PBX1(Homeobox)/MCF7-PBX1-ChIP-Seq(GSE28007)/Homer	GSCTGTCACTCA	1	-0.256	1	984	0.075	2838.8	0.0768
ZNF669(Zf)/HEK293-ZNF669.GFP-ChIP-Seq(GSE58341)/Homer	GARTGGTCATCGCCC	1	-0.233	1	994	0.0758	2872.4	0.0777
ZSCAN22(Zf)/HEK293-ZSCAN22.GFP-ChIP-Seq(GSE58341)/Homer	SMCAGTCWGAKGGAGGAGGC	1	-0.201	1	1456	0.111	4197.7	0.1135
OCT:OCT(POU,Homeobox)/NPC-Brn1-ChIP-Seq(GSE35496)/Homer	ATGAATATTCATGAG	1	-0.128	1	59	0.0045	192	0.0052
ZNF165(Zf)/WHIM12-ZNF165-ChIP-Seq(GSE65937)/Homer	AAGGKGRCGCAGGCA	1	-0.124	1	2571	0.1961	7402.6	0.2002
Hnf1(Homeobox)/Liver-Foxa2-Chip-Seq(GSE25694)/Homer	GGTTAAWCATTAA	1	-0.123	1	1108	0.0845	3233	0.0874
HIF-1a(bHLH)/MCF7-HIF1a-ChIP-Seq(GSE28352)/Homer	TACGTGCV	1	-0.107	1	2916	0.2224	8393.5	0.227
ZNF41(Zf)/HEK293-ZNF41.GFP-ChIP-Seq(GSE58341)/Homer	CCTCATGGTGYCYTWYTCCCTTGTG	1	-0.0835	1	334	0.0255	1014.6	0.0274
RAR:RXR(NR),DR5/ES-RAR-ChIP-Seq(GSE56893)/Homer	AGGTCAAGGTCA	1	-0.0504	1	1800	0.1373	5260.3	0.1423
Gata1(Zf)/K562-GATA1-ChIP-Seq(GSE18829)/Homer	SAGATAAGRV	1	-0.0387	1	4701	0.3585	13530.8	0.3659
Pax7(Paired,Homeobox),long/Myoblast-Pax7-ChIP-Seq(GSE25064)/Homer	TAATCHGATTAC	1	-0.035	1	186	0.0142	597	0.0161
E2F4(E2F)/K562-E2F4-ChIP-Seq(GSE31477)/Homer	GGCGGGAAAH	1	-0.0281	1	4289	0.3271	12384.1	0.3349
PAX5(Paired,Homeobox),condensed/GM12878-PAX5-ChIP-Seq(GSE32465)/Homer	GTCACGCTCSCTGM	1	-0.0277	1	1465	0.1117	4328.3	0.117
CTCF-SatelliteElement(Zf?)/CD4+-CTCF-ChIP-Seq(Barski_et_al.)/Homer	TGCAGTTCCMVNWRTGGCCA	1	-0.027	1	156	0.0119	510.7	0.0138
GATA3(Zf),DR4/iTreg-Gata3-ChIP-Seq(GSE20898)/Homer	AGATGKDGAGATAAG	1	-0.0199	1	710	0.0541	2155.9	0.0583
OCT:OCT(POU,Homeobox,IR1)/NPC-Brn2-ChIP-Seq(GSE35496)/Homer	ATGAATWATTCATGA	1	-0.0157	1	121	0.0092	411.5	0.0111
HNF4a(NR),DR1/HepG2-HNF4a-ChIP-Seq(GSE25021)/Homer	CARRGKBCAAAGTYCA	1	-0.0129	1	5080	0.3874	14675.8	0.3969
ETS1(ETS)/Jurkat-ETS1-ChIP-Seq(GSE17954)/Homer	ACAGGAAGTG	1	-0.0128	1	8778	0.6694	25088.2	0.6785
Tbox:Smad(T-box,MAD)/ESCd5-Smad2_3-ChIP-Seq(GSE29422)/Homer	AGGTGHCAGACA	1	-0.0126	1	2289	0.1745	6731.8	0.182
Fli1(ETS)/CD8-FLI-ChIP-Seq(GSE20898)/Homer	NRYTTCCGGH	1	-0.0104	1	9052	0.6903	25866.4	0.6995
VDR(NR),DR3/GM10855-VDR+vitD-ChIP-Seq(GSE22484)/Homer	ARAGGTCANWGAGTTCANNN	1	-0.00972	1	2867	0.2186	8398.8	0.2271
ZNF692(Zf)/HEK293-ZNF692.GFP-ChIP-Seq(GSE58341)/Homer	GTGGGCCCCA	1	-0.00878	1	2754	0.21	8080.9	0.2185
Oct4:Sox17(POU,Homeobox,HMG)/F9-Sox17-ChIP-Seq(GSE44553)/Homer	CCATTGTATGCAAAT	1	-0.00785	1	1128	0.086	3403.7	0.092
TEAD2(TEA)/Py2T-Tead2-ChIP-Seq(GSE55709)/Homer	CCWGGAATGY	1	-0.00751	1	5487	0.4184	15859.4	0.4289
Tlx?(NR)/NPC-H3K4me1-ChIP-Seq(GSE16256)/Homer	CTGGCAGSCTGCCA	1	-0.00688	1	5317	0.4054	15383.4	0.416
Nr5a2(NR)/mES-Nr5a2-ChIP-Seq(GSE19019)/Homer	BTCAAGGTCA	1	-0.00603	1	5757	0.439	16635.3	0.4499
MafF(bZIP)/HepG2-MafF-ChIP-Seq(GSE31477)/Homer	HWWGTCAGCAWWTTT	1	-0.00583	1	2730	0.2082	8031.7	0.2172
ZBTB12(Zf)/HEK293-ZBTB12.GFP-ChIP-Seq(GSE58341)/Homer	NGNTCTAGAACCNGV	1	-0.00493	1	4489	0.3423	13054.3	0.353
Brachyury(T-box)/Mesoendoderm-Brachyury-ChIP-exo(GSE54963)/Homer	ANTTMRCASBNNNGTGYKAAN	1	-0.0044	1	2618	0.1996	7723.1	0.2089
E2F7(E2F)/Hela-E2F7-ChIP-Seq(GSE32673)/Homer	VDTTTCCCGCCA	1	-0.00426	1	1380	0.1052	4156.8	0.1124
NRF1(NRF)/MCF7-NRF1-ChIP-Seq(Unpublished)/Homer	CTGCGCATGCGC	1	-0.00373	1	900	0.0686	2761.5	0.0747
Brn2(POU,Homeobox)/NPC-Brn2-ChIP-Seq(GSE35496)/Homer	ATGAATATTC	1	-0.0033	1	761	0.058	2356.4	0.0637
RBPJ:Ebox(?,bHLH)/Panc1-Rbpj1-ChIP-Seq(GSE47459)/Homer	GGGRAARRGRMCAGMTG	1	-0.00265	1	4381	0.3341	12779.8	0.3456
GLI3(Zf)/Limb-GLI3-ChIP-Chip(GSE11077)/Homer	CGTGGGTGGTCC	1	-0.00168	1	2075	0.1582	6201.7	0.1677
Tcf4(HMG)/Hct116-Tcf4-ChIP-Seq(SRA012054)/Homer	ASATCAAAGGVA	1	-0.000876	1	3745	0.2856	11019.5	0.298
USF1(bHLH)/GM12878-Usf1-ChIP-Seq(GSE32465)/Homer	SGTCACGTGR	1	-0.00076	1	4813	0.367	14066.5	0.3804
GFY-Staf(?,Zf)/Promoter/Homer	RACTACAATTCCCAGAAKGC	1	-0.000583	1	386	0.0294	1274.8	0.0345
CEBP:CEBP(bZIP)/MEF-Chop-ChIP-Seq(GSE35681)/Homer	NTNATGCAAYMNNHTGMAAY	1	-0.000359	1	1505	0.1148	4599.7	0.1244
Pbx3(Homeobox)/GM12878-PBX3-ChIP-Seq(GSE32465)/Homer	SCTGTCAMTCAN	1	-0.000221	1	2482	0.1893	7449.3	0.2015
Pknox1(Homeobox)/ES-Prep1-ChIP-Seq(GSE63282)/Homer	SCTGTCAVTCAV	1	-0.000142	1	2493	0.1901	7496.2	0.2027
TEAD(TEA)/Fibroblast-PU.1-ChIP-Seq(Unpublished)/Homer	YCWGGAATGY	1	-8.7e-05	1	6056	0.4618	17680.7	0.4781
ZBTB33(Zf)/GM12878-ZBTB33-ChIP-Seq(GSE32465)/Homer	GGVTCTCGCGAGAAC	1	-6.2e-05	1	305	0.0233	1059.7	0.0287
HIF2a(bHLH)/785_O-HIF2a-ChIP-Seq(GSE34871)/Homer	GCACGTACCC	1	-2.6e-05	1	3686	0.2811	10986.4	0.2971
Atf2(bZIP)/3T3L1-Atf2-ChIP-Seq(GSE56872)/Homer	NRRTGACGTCAT	1	-2e-05	1	3637	0.2773	10855.4	0.2936
E2F1(E2F)/Hela-E2F1-ChIP-Seq(GSE22478)/Homer	CWGGCGGGAA	1	-1.9e-05	1	2779	0.2119	8388.9	0.2269
Chop(bZIP)/MEF-Chop-ChIP-Seq(GSE35681)/Homer	ATTGCATCAT	1	-1.8e-05	1	2026	0.1545	6205.4	0.1678
BORIS(Zf)/K562-CTCFL-ChIP-Seq(GSE32465)/Homer	CNNBRGCGCCCCCTGSTGGC	1	-1.1e-05	1	2660	0.2028	8060.3	0.218
Hoxc9(Homeobox)/Ainv15-Hoxc9-ChIP-Seq(GSE21812)/Homer	GGCCATAAATCA	1	-1.1e-05	1	3789	0.2889	11311.6	0.3059
HOXA2(Homeobox)/mES-Hoxa2-ChIP-Seq(Donaldson_et_al.)/Homer	GYCATCMATCAT	1	-9e-06	1	833	0.0635	2700.3	0.073
ZNF322(Zf)/HEK293-ZNF322.GFP-ChIP-Seq(GSE58341)/Homer	GAGCCTGGTACTGWGCCTGR	1	-8e-06	1	4633	0.3533	13732.2	0.3714
Gata2(Zf)/K562-GATA2-ChIP-Seq(GSE18829)/Homer	BBCTTATCTS	1	-6e-06	1	5017	0.3826	14834.5	0.4012
PRDM9(Zf)/Testis-DMC1-ChIP-Seq(GSE35498)/Homer	ADGGYAGYAGCATCT	1	-6e-06	1	4506	0.3436	13383.4	0.3619
bZIP:IRF(bZIP,IRF)/Th17-BatF-ChIP-Seq(GSE39756)/Homer	NAGTTTCABTHTGACTNW	1	-3e-06	1	3867	0.2949	11572.9	0.313
STAT4(Stat)/CD4-Stat4-ChIP-Seq(GSE22104)/Homer	NYTTCCWGGAAR	1	-2e-06	1	7511	0.5727	21907.9	0.5925
Pax7(Paired,Homeobox),longest/Myoblast-Pax7-ChIP-Seq(GSE25064)/Homer	NTAATTDGCYAATTANNWWD	1	-2e-06	1	264	0.0201	972.1	0.0263
OCT4-SOX2-TCF-NANOG(POU,Homeobox,HMG)/mES-Oct4-ChIP-Seq(GSE11431)/Homer	ATTTGCATAACAATG	1	-2e-06	1	1367	0.1042	4326.7	0.117
MafA(bZIP)/Islet-MafA-ChIP-Seq(GSE30298)/Homer	TGCTGACTCA	1	-1e-06	1	6838	0.5214	20063	0.5426
DMRT6(DM)/Testis-DMRT6-ChIP-Seq(GSE60440)/Homer	YDGHTACAWTGTADC	1	-1e-06	1	1555	0.1186	4910.3	0.1328
Foxa2(Forkhead)/Liver-Foxa2-ChIP-Seq(GSE25694)/Homer	CYTGTTTACWYW	1	0	1	5766	0.4397	17045.3	0.461
Atf4(bZIP)/MEF-Atf4-ChIP-Seq(GSE35681)/Homer	MTGATGCAAT	1	0	1	2459	0.1875	7577.1	0.2049
FOXA1:AR(Forkhead,NR)/LNCAP-AR-ChIP-Seq(GSE27824)/Homer	AGTAAACAAAAAAGAACAND	1	0	1	738	0.0563	2483.3	0.0672
Brn1(POU,Homeobox)/NPC-Brn1-ChIP-Seq(GSE35496)/Homer	TATGCWAATBAV	1	0	1	2258	0.1722	7025	0.19
ZNF519(Zf)/HEK293-ZNF519.GFP-ChIP-Seq(GSE58341)/Homer	GAGSCCGAGC	1	0	1	3105	0.2368	9507.4	0.2571
PRDM1(Zf)/Hela-PRDM1-ChIP-Seq(GSE31477)/Homer	ACTTTCACTTTC	1	0	1	4960	0.3782	14845.4	0.4015
EKLF(Zf)/Erythrocyte-Klf1-ChIP-Seq(GSE20478)/Homer	NWGGGTGTGGCY	1	0	1	3407	0.2598	10411.3	0.2816
Pax7(Paired,Homeobox)/Myoblast-Pax7-ChIP-Seq(GSE25064)/Homer	TAATCAATTA	1	0	1	723	0.0551	2478.4	0.067
NRF(NRF)/Promoter/Homer	STGCGCATGCGC	1	0	1	1261	0.0962	4129.7	0.1117
bHLHE40(bHLH)/HepG2-BHLHE40-ChIP-Seq(GSE31477)/Homer	KCACGTGMCN	1	0	1	3308	0.2522	10151.1	0.2745
c-Jun-CRE(bZIP)/K562-cJun-ChIP-Seq(GSE31477)/Homer	ATGACGTCATCY	1	0	1	3435	0.2619	10542.3	0.2851
REST-NRSF(Zf)/Jurkat-NRSF-ChIP-Seq/Homer	GGMGCTGTCCATGGTGCTGA	1	0	1	66	0.005	356	0.0096
HOXA9(Homeobox)/HSC-Hoxa9-ChIP-Seq(GSE33509)/Homer	GGCCATAAATCA	1	0	1	4777	0.3643	14413	0.3898
E2F6(E2F)/Hela-E2F6-ChIP-Seq(GSE31477)/Homer	GGCGGGAARN	1	0	1	5430	0.4141	16276.2	0.4402
Foxh1(Forkhead)/hESC-FOXH1-ChIP-Seq(GSE29422)/Homer	NNTGTGGATTSS	1	0	1	4959	0.3781	14948.9	0.4043
c-Myc(bHLH)/LNCAP-cMyc-ChIP-Seq(Unpublished)/Homer	VCCACGTG	1	0	1	4490	0.3424	13619.7	0.3683
Reverb(NR),DR2/RAW-Reverba.biotin-ChIP-Seq(GSE45914)/Homer	GTRGGTCASTGGGTCA	1	0	1	2298	0.1752	7274.5	0.1967
GATA(Zf),IR3/iTreg-Gata3-ChIP-Seq(GSE20898)/Homer	NNNNNBAGATAWYATCTVHN	1	0	1	1495	0.114	4904.2	0.1326
RUNX(Runt)/HPC7-Runx1-ChIP-Seq(GSE22178)/Homer	SAAACCACAG	1	0	1	6170	0.4705	18466.9	0.4994
Oct6(POU,Homeobox)/NPC-Oct6-ChIP-Seq(GSE35496)/Homer	WATGCAAATGAG	1	0	1	2980	0.2272	9364.5	0.2532
CHR(?)/Hela-CellCycle-Expression/Homer	SRGTTTCAAA	1	0	1	4804	0.3663	14639.5	0.3959
NFkB-p65(RHD)/GM12787-p65-ChIP-Seq(GSE19485)/Homer	WGGGGATTTCCC	1	0	1	5746	0.4382	17321.1	0.4684
DMRT1(DM)/Testis-DMRT1-ChIP-Seq(GSE64892)/Homer	TWGHWACAWTGTWDC	1	0	1	1870	0.1426	6098.7	0.1649
NFAT(RHD)/Jurkat-NFATC1-ChIP-Seq(Jolma_et_al.)/Homer	ATTTTCCATT	1	0	1	6752	0.5149	20180.2	0.5457
p63(p53)/Keratinocyte-p63-ChIP-Seq(GSE17611)/Homer	NNDRCATGYCYNRRCATGYH	1	0	1	3739	0.2851	11596.7	0.3136
FXR(NR),IR1/Liver-FXR-ChIP-Seq(Chong_et_al.)/Homer	AGGTCANTGACCTB	1	0	1	4849	0.3698	14825	0.4009
CLOCK(bHLH)/Liver-Clock-ChIP-Seq(GSE39860)/Homer	GHCACGTG	1	0	1	5119	0.3903	15603.9	0.422
GFX(?)/Promoter/Homer	ATTCTCGCGAGA	1	0	1	44	0.0034	317.7	0.0086
ZBTB18(Zf)/HEK293-ZBTB18.GFP-ChIP-Seq(GSE58341)/Homer	AACATCTGGA	1	0	1	5455	0.416	16575.3	0.4482
Unknown(Homeobox)/Limb-p300-ChIP-Seq/Homer	SSCMATWAAA	1	0	1	4805	0.3664	14741.3	0.3986
CEBP:AP1(bZIP)/ThioMac-CEBPb-ChIP-Seq(GSE21512)/Homer	DRTGTTGCAA	1	0	1	5547	0.423	16873.7	0.4563
Pit1+1bp(Homeobox)/GCrat-Pit1-ChIP-Seq(GSE58009)/Homer	ATGCATAATTCA	1	0	1	2529	0.1928	8143.5	0.2202
Oct2(POU,Homeobox)/Bcell-Oct2-ChIP-Seq(GSE21512)/Homer	ATATGCAAAT	1	0	1	2255	0.172	7389.5	0.1998
AP-2gamma(AP2)/MCF7-TFAP2C-ChIP-Seq(GSE21234)/Homer	SCCTSAGGSCAW	1	0	1	9218	0.7029	28475.8	0.7701
AP-2alpha(AP2)/Hela-AP2alpha-ChIP-Seq(GSE31477)/Homer	ATGCCCTGAGGC	1	0	1	8359	0.6374	25903.1	0.7005
Ap4(bHLH)/AML-Tfap4-ChIP-Seq(GSE45738)/Homer	NAHCAGCTGD	1	0	1	9075	0.692	28157.8	0.7615
AR-halfsite(NR)/LNCaP-AR-ChIP-Seq(GSE27824)/Homer	CCAGGAACAG	1	0	1	12419	0.947	36613.1	0.9901
Arnt:Ahr(bHLH)/MCF7-Arnt-ChIP-Seq(Lo_et_al.)/Homer	TBGCACGCAA	1	0	1	5601	0.4271	17235.1	0.4661
Ascl1(bHLH)/NeuralTubes-Ascl1-ChIP-Seq(GSE55840)/Homer	NNVVCAGCTGBN	1	0	1	10239	0.7808	32836.6	0.888
Atf1(bZIP)/K562-ATF1-ChIP-Seq(GSE31477)/Homer	GATGACGTCA	1	0	1	6079	0.4636	20849.8	0.5638
Atf7(bZIP)/3T3L1-Atf7-ChIP-Seq(GSE56872)/Homer	NGRTGACGTCAY	1	0	1	4977	0.3795	16884.7	0.4566
Atoh1(bHLH)/Cerebellum-Atoh1-ChIP-Seq(GSE22111)/Homer	VNRVCAGCTGGY	1	0	1	8684	0.6622	27206.5	0.7357
Bapx1(Homeobox)/VertebralCol-Bapx1-ChIP-Seq(GSE36672)/Homer	TTRAGTGSYK	1	0	1	10995	0.8384	35046	0.9477
Bcl6(Zf)/Liver-Bcl6-ChIP-Seq(GSE31578)/Homer	NNNCTTTCCAGGAAA	1	0	1	9250	0.7054	28629.5	0.7742
BMAL1(bHLH)/Liver-Bmal1-ChIP-Seq(GSE39860)/Homer	GNCACGTG	1	0	1	9750	0.7435	31515.5	0.8523
BMYB(HTH)/Hela-BMYB-ChIP-Seq(GSE27030)/Homer	NHAACBGYYV	1	0	1	8921	0.6803	27238.2	0.7366
Cdx2(Homeobox)/mES-Cdx2-ChIP-Seq(GSE14586)/Homer	GYMATAAAAH	1	0	1	4807	0.3666	14993.8	0.4055
CEBP(bZIP)/ThioMac-CEBPb-ChIP-Seq(GSE21512)/Homer	ATTGCGCAAC	1	0	1	5570	0.4247	17726	0.4794
c-Myc(bHLH)/mES-cMyc-ChIP-Seq(GSE11431)/Homer	VVCCACGTGG	1	0	1	5168	0.3941	16095.8	0.4353
CRX(Homeobox)/Retina-Crx-ChIP-Seq(GSE20012)/Homer	GCTAATCC	1	0	1	10710	0.8167	33968.7	0.9186
E2A(bHLH)/proBcell-E2A-ChIP-Seq(GSE21978)/Homer	DNRCAGCTGY	1	0	1	10148	0.7738	33718.1	0.9118
E2A(bHLH),near_PU.1/Bcell-PU.1-ChIP-Seq(GSE21512)/Homer	NVCACCTGBN	1	0	1	9891	0.7542	33752.1	0.9128
EBF1(EBF)/Near-E2A-ChIP-Seq(GSE21512)/Homer	GTCCCCWGGGGA	1	0	1	9209	0.7022	28387.1	0.7677
Egr1(Zf)/K562-Egr1-ChIP-Seq(GSE32465)/Homer	TGCGTGGGYG	1	0	1	6699	0.5108	20506.9	0.5546
EHF(ETS)/LoVo-EHF-ChIP-Seq(GSE49402)/Homer	AVCAGGAAGT	1	0	1	9367	0.7143	28043.3	0.7584
Eomes(T-box)/H9-Eomes-ChIP-Seq(GSE26097)/Homer	ATTAACACCT	1	0	1	10372	0.7909	33220.2	0.8984
ERG(ETS)/VCaP-ERG-ChIP-Seq(GSE14097)/Homer	ACAGGAAGTG	1	0	1	10408	0.7937	31060	0.84
Erra(NR)/HepG2-Erra-ChIP-Seq(GSE31477)/Homer	CAAAGGTCAG	1	0	1	11253	0.8581	35373.7	0.9566
Unknown-ESC-element(?)/mES-Nanog-ChIP-Seq(GSE11724)/Homer	CACAGCAGGGGG	1	0	1	6590	0.5025	20582.5	0.5566
Esrrb(NR)/mES-Esrrb-ChIP-Seq(GSE11431)/Homer	KTGACCTTGA	1	0	1	6226	0.4748	19411.8	0.525
ETV1(ETS)/GIST48-ETV1-ChIP-Seq(GSE22441)/Homer	AACCGGAAGT	1	0	1	9863	0.7521	29227.6	0.7904
FOXA1(Forkhead)/LNCAP-FOXA1-ChIP-Seq(GSE27824)/Homer	WAAGTAAACA	1	0	1	7176	0.5472	23036.2	0.623
FOXA1(Forkhead)/MCF7-FOXA1-ChIP-Seq(GSE26831)/Homer	WAAGTAAACA	1	0	1	6369	0.4857	20692.5	0.5596
Fox:Ebox(Forkhead,bHLH)/Panc1-Foxa2-ChIP-Seq(GSE47459)/Homer	NNNVCTGWGYAAACASN	1	0	1	7121	0.543	21573.1	0.5834
FoxL2(Forkhead)/Ovary-FoxL2-ChIP-Seq(GSE60858)/Homer	WWTRTAAACAVG	1	0	1	5738	0.4375	18131.8	0.4903
FOXM1(Forkhead)/MCF7-FOXM1-ChIP-Seq(GSE72977)/Homer	TRTTTACTTW	1	0	1	6640	0.5063	21257.5	0.5749
Foxo1(Forkhead)/RAW-Foxo1-ChIP-Seq(Fan_et_al.)/Homer	CTGTTTAC	1	0	1	10204	0.7781	32041.4	0.8665
GATA3(Zf)/iTreg-Gata3-ChIP-Seq(GSE20898)/Homer	AGATAASR	1	0	1	8238	0.6282	26321.4	0.7118
Gata4(Zf)/Heart-Gata4-ChIP-Seq(GSE35151)/Homer	NBWGATAAGR	1	0	1	6581	0.5018	20497.9	0.5543
Gfi1b(Zf)/HPC7-Gfi1b-ChIP-Seq(GSE22178)/Homer	MAATCACTGC	1	0	1	6109	0.4658	21480.6	0.5809
GSC(Homeobox)/FrogEmbryos-GSC-ChIP-Seq(DRA000576)/Homer	RGGATTAR	1	0	1	8297	0.6327	28456.5	0.7695
HEB(bHLH)/mES-Heb-ChIP-Seq(GSE53233)/Homer	VCAGCTGBNN	1	0	1	11052	0.8428	35180.3	0.9514
HIF-1b(HLH)/T47D-HIF1b-ChIP-Seq(GSE59937)/Homer	RTACGTGC	1	0	1	7727	0.5892	24700.4	0.668
HNF6(Homeobox)/Liver-Hnf6-ChIP-Seq(ERP000394)/Homer	NTATYGATCH	1	0	1	3551	0.2708	11948	0.3231
HOXB13(Homeobox)/ProstateTumor-HOXB13-ChIP-Seq(GSE56288)/Homer	TTTTATKRGG	1	0	1	6798	0.5184	20897.8	0.5651
HOXD13(Homeobox)/Chicken-Hoxd13-ChIP-Seq(GSE38910)/Homer	NCYAATAAAA	1	0	1	6549	0.4994	21213.4	0.5737
Isl1(Homeobox)/Neuron-Isl1-ChIP-Seq(GSE31456)/Homer	CTAATKGV	1	0	1	9575	0.7301	29776.4	0.8052
KLF10(Zf)/HEK293-KLF10.GFP-ChIP-Seq(GSE58341)/Homer	GGGGGTGTGTCC	1	0	1	6082	0.4638	19251.7	0.5206
KLF14(Zf)/HEK293-KLF14.GFP-ChIP-Seq(GSE58341)/Homer	RGKGGGCGKGGC	1	0	1	10581	0.8068	33952.3	0.9182
Klf4(Zf)/mES-Klf4-ChIP-Seq(GSE11431)/Homer	GCCACACCCA	1	0	1	5198	0.3964	17228.1	0.4659
KLF5(Zf)/LoVo-KLF5-ChIP-Seq(GSE49402)/Homer	DGGGYGKGGC	1	0	1	9673	0.7376	31695.7	0.8571
Klf9(Zf)/GBM-Klf9-ChIP-Seq(GSE62211)/Homer	GCCACRCCCACY	1	0	1	4676	0.3566	15212.5	0.4114
Lhx1(Homeobox)/EmbryoCarcinoma-Lhx1-ChIP-Seq(GSE70957)/Homer	NNYTAATTAR	1	0	1	6398	0.4879	20647.5	0.5584
Lhx2(Homeobox)/HFSC-Lhx2-ChIP-Seq(GSE48068)/Homer	TAATTAGN	1	0	1	6226	0.4748	19921.1	0.5387
Lhx3(Homeobox)/Neuron-Lhx3-ChIP-Seq(GSE31456)/Homer	ADBTAATTAR	1	0	1	7973	0.608	25675.6	0.6943
Nr5a2(NR)/Pancreas-LRH1-ChIP-Seq(GSE34295)/Homer	BTCAAGGTCA	1	0	1	6792	0.5179	20926.5	0.5659
LXRE(NR),DR4/RAW-LXRb.biotin-ChIP-Seq(GSE21512)/Homer	RGGTTACTANAGGTCA	1	0	1	1709	0.1303	8157.8	0.2206
Max(bHLH)/K562-Max-ChIP-Seq(GSE31477)/Homer	RCCACGTGGYYN	1	0	1	5998	0.4574	18691.4	0.5055
Maz(Zf)/HepG2-Maz-ChIP-Seq(GSE31477)/Homer	GGGGGGGG	1	0	1	9358	0.7136	29029.4	0.785
Mef2a(MADS)/HL1-Mef2a.biotin-ChIP-Seq(GSE21529)/Homer	CYAAAAATAG	1	0	1	4655	0.355	17825.8	0.4821
Mef2b(MADS)/HEK293-Mef2b.V5-ChIP-Seq(GSE67450)/Homer	GCTATTTTTGGM	1	0	1	6615	0.5044	23050.3	0.6233
Mef2c(MADS)/GM12878-Mef2c-ChIP-Seq(GSE32465)/Homer	DCYAAAAATAGM	1	0	1	4759	0.3629	18417.4	0.4981
Meis1(Homeobox)/MastCells-Meis1-ChIP-Seq(GSE48085)/Homer	VGCTGWCAVB	1	0	1	9888	0.754	32019.2	0.8659
MITF(bHLH)/MastCells-MITF-ChIP-Seq(GSE48085)/Homer	RTCATGTGAC	1	0	1	7341	0.5598	23071	0.6239
AMYB(HTH)/Testes-AMYB-ChIP-Seq(GSE44588)/Homer	TGGCAGTTGG	1	0	1	9082	0.6925	28086.5	0.7595
MYB(HTH)/ERMYB-Myb-ChIPSeq(GSE22095)/Homer	GGCVGTTR	1	0	1	9575	0.7301	29678.6	0.8026
Myf5(bHLH)/GM-Myf5-ChIP-Seq(GSE24852)/Homer	BAACAGCTGT	1	0	1	6699	0.5108	20342.6	0.5501
MyoD(bHLH)/Myotube-MyoD-ChIP-Seq(GSE21614)/Homer	RRCAGCTGYTSY	1	0	1	7159	0.5459	21849.6	0.5909
MyoG(bHLH)/C2C12-MyoG-ChIP-Seq(GSE36024)/Homer	AACAGCTG	1	0	1	8476	0.6463	26662.9	0.721
Nanog(Homeobox)/mES-Nanog-ChIP-Seq(GSE11724)/Homer	RGCCATTAAC	1	0	1	12256	0.9346	36522.4	0.9877
NeuroD1(bHLH)/Islet-NeuroD1-ChIP-Seq(GSE30298)/Homer	GCCATCTGTT	1	0	1	7499	0.5718	23626.7	0.6389
NF1-halfsite(CTF)/LNCaP-NF1-ChIP-Seq(Unpublished)/Homer	YTGCCAAG	1	0	1	10530	0.803	32645.9	0.8828
NFY(CCAAT)/Promoter/Homer	RGCCAATSRG	1	0	1	5503	0.4196	18170.3	0.4914
Nkx2.1(Homeobox)/LungAC-Nkx2.1-ChIP-Seq(GSE43252)/Homer	RSCACTYRAG	1	0	1	11784	0.8986	36228.6	0.9797
Nkx2.2(Homeobox)/NPC-Nkx2.2-ChIP-Seq(GSE61673)/Homer	BTBRAGTGSN	1	0	1	10835	0.8262	34967.1	0.9456
Nkx2.5(Homeobox)/HL1-Nkx2.5.biotin-ChIP-Seq(GSE21529)/Homer	RRSCACTYAA	1	0	1	11051	0.8427	35236.4	0.9529
Nkx3.1(Homeobox)/LNCaP-Nkx3.1-ChIP-Seq(GSE28264)/Homer	AAGCACTTAA	1	0	1	11026	0.8408	34995.6	0.9464
Nkx6.1(Homeobox)/Islet-Nkx6.1-ChIP-Seq(GSE40975)/Homer	GKTAATGR	1	0	1	9888	0.754	31008.2	0.8386
n-Myc(bHLH)/mES-nMyc-ChIP-Seq(GSE11431)/Homer	VRCCACGTGG	1	0	1	6308	0.481	19724.5	0.5334
NPAS2(bHLH)/Liver-NPAS2-ChIP-Seq(GSE39860)/Homer	KCCACGTGAC	1	0	1	8081	0.6162	27614.9	0.7468
Oct4(POU,Homeobox)/mES-Oct4-ChIP-Seq(GSE11431)/Homer	ATTTGCATAW	1	0	1	3358	0.2561	10679.4	0.2888
Olig2(bHLH)/Neuron-Olig2-ChIP-Seq(GSE30882)/Homer	RCCATMTGTT	1	0	1	10421	0.7946	32942.5	0.8909
Otx2(Homeobox)/EpiLC-Otx2-ChIP-Seq(GSE56098)/Homer	NYTAATCCYB	1	0	1	6261	0.4774	20038.2	0.5419
PAX5(Paired,Homeobox)/GM12878-PAX5-ChIP-Seq(GSE32465)/Homer	GCAGCCAAGCRTGACH	1	0	1	4539	0.3461	14529.1	0.3929
Pax8(Paired,Homeobox)/Thyroid-Pax8-ChIP-Seq(GSE26938)/Homer	GTCATGCHTGRCTGS	1	0	1	4545	0.3466	14157.4	0.3829
Pdx1(Homeobox)/Islet-Pdx1-ChIP-Seq(SRA008281)/Homer	YCATYAATCA	1	0	1	6140	0.4682	19078.3	0.5159
Phox2a(Homeobox)/Neuron-Phox2a-ChIP-Seq(GSE31456)/Homer	YTAATYNRATTA	1	0	1	2766	0.2109	9265.2	0.2506
Pit1(Homeobox)/GCrat-Pit1-ChIP-Seq(GSE58009)/Homer	ATGMATATDC	1	0	1	5752	0.4386	18930.6	0.5119
Pitx1(Homeobox)/Chicken-Pitx1-ChIP-Seq(GSE38910)/Homer	TAATCCCN	1	0	1	12300	0.9379	36471.2	0.9863
PPARE(NR),DR1/3T3L1-Pparg-ChIP-Seq(GSE13511)/Homer	TGACCTTTGCCCCA	1	0	1	8215	0.6264	26050.9	0.7045
PR(NR)/T47D-PR-ChIP-Seq(GSE31130)/Homer	VAGRACAKNCTGTBC	1	0	1	10626	0.8103	33477	0.9053
Ptf1a(bHLH)/Panc1-Ptf1a-ChIP-Seq(GSE47459)/Homer	ACAGCTGTTN	1	0	1	11822	0.9015	36203.6	0.9791
PU.1-IRF(ETS:IRF)/Bcell-PU.1-ChIP-Seq(GSE21512)/Homer	MGGAAGTGAAAC	1	0	1	9260	0.7061	28385.5	0.7676
Rbpj1(?)/Panc1-Rbpj1-ChIP-Seq(GSE47459)/Homer	HTTTCCCASG	1	0	1	9784	0.7461	30517.6	0.8253
RUNX1(Runt)/Jurkat-RUNX1-ChIP-Seq(GSE29180)/Homer	AAACCACARM	1	0	1	7684	0.5859	23755	0.6424
RUNX2(Runt)/PCa-RUNX2-ChIP-Seq(GSE33889)/Homer	NWAACCACADNN	1	0	1	6709	0.5116	20679.9	0.5592
RUNX-AML(Runt)/CD4+-PolII-ChIP-Seq(Barski_et_al.)/Homer	GCTGTGGTTW	1	0	1	6232	0.4752	19203.8	0.5193
RXR(NR),DR1/3T3L1-RXR-ChIP-Seq(GSE13511)/Homer	TAGGGCAAAGGTCA	1	0	1	9009	0.687	28530	0.7715
SCL(bHLH)/HPC7-Scl-ChIP-Seq(GSE13511)/Homer	AVCAGCTG	1	0	1	12651	0.9647	36754.6	0.994
Smad2(MAD)/ES-SMAD2-ChIP-Seq(GSE29422)/Homer	CTGTCTGG	1	0	1	9871	0.7527	31252.9	0.8452
Smad3(MAD)/NPC-Smad3-ChIP-Seq(GSE36673)/Homer	TWGTCTGV	1	0	1	11724	0.894	35820.6	0.9687
Smad4(MAD)/ESC-SMAD4-ChIP-Seq(GSE29422)/Homer	VBSYGTCTGG	1	0	1	9941	0.758	31586.7	0.8542
Sox10(HMG)/SciaticNerve-Sox3-ChIP-Seq(GSE35132)/Homer	CCWTTGTYYB	1	0	1	9004	0.6866	28486.2	0.7703
Sox15(HMG)/CPA-Sox15-ChIP-Seq(GSE62909)/Homer	RAACAATGGN	1	0	1	7195	0.5487	23570.4	0.6374
Sox2(HMG)/mES-Sox2-ChIP-Seq(GSE11431)/Homer	BCCATTGTTC	1	0	1	6311	0.4812	19397.5	0.5246
Sox3(HMG)/NPC-Sox3-ChIP-Seq(GSE33059)/Homer	CCWTTGTY	1	0	1	9142	0.6971	28903.5	0.7816
Sox4(HMG)/proB-Sox4-ChIP-Seq(GSE50066)/Homer	YCTTTGTTCC	1	0	1	6368	0.4856	19584.8	0.5296
Sox6(HMG)/Myotubes-Sox6-ChIP-Seq(GSE32627)/Homer	CCATTGTTNY	1	0	1	8644	0.6591	27430.1	0.7418
Sox9(HMG)/Limb-SOX9-ChIP-Seq(GSE73225)/Homer	AGGVNCCTTTGT	1	0	1	6885	0.525	20955.5	0.5667
Sp1(Zf)/Promoter/Homer	GGCCCCGCCCCC	1	0	1	3002	0.2289	10134.6	0.2741
SPDEF(ETS)/VCaP-SPDEF-ChIP-Seq(SRA014231)/Homer	ASWTCCTGBT	1	0	1	8313	0.6339	24719.9	0.6685
Srebp1a(bHLH)/HepG2-Srebp1a-ChIP-Seq(GSE31477)/Homer	RTCACSCCAY	1	0	1	3108	0.237	11034.4	0.2984
Srebp2(bHLH)/HepG2-Srebp2-ChIP-Seq(GSE31477)/Homer	CGGTCACSCCAC	1	0	1	2435	0.1857	8851.6	0.2394
ZNF143|STAF(Zf)/CUTLL-ZNF143-ChIP-Seq(GSE29600)/Homer	ATTTCCCAGVAKSCY	1	0	1	4367	0.333	13982.4	0.3781
TATA-Box(TBP)/Promoter/Homer	CCTTTTAWAGSC	1	0	1	7984	0.6088	24743.8	0.6691
Tbet(T-box)/CD8-Tbet-ChIP-Seq(GSE33802)/Homer	AGGTGTGAAM	1	0	1	7624	0.5814	25665.6	0.6941
Tbx5(T-box)/HL1-Tbx5.biotin-ChIP-Seq(GSE21529)/Homer	AGGTGTCA	1	0	1	12181	0.9289	36621.6	0.9904
Tcf12(bHLH)/GM12878-Tcf12-ChIP-Seq(GSE32465)/Homer	VCAGCTGYTG	1	0	1	8201	0.6254	25875	0.6997
Tcf21(bHLH)/ArterySmoothMuscle-Tcf21-ChIP-Seq(GSE61369)/Homer	NAACAGCTGG	1	0	1	8261	0.6299	25491	0.6894
TEAD4(TEA)/Tropoblast-Tead4-ChIP-Seq(GSE37350)/Homer	CCWGGAATGY	1	0	1	7356	0.5609	22067.7	0.5968
Tgif1(Homeobox)/mES-Tgif1-ChIP-Seq(GSE55404)/Homer	YTGWCADY	1	0	1	11415	0.8704	35500.7	0.96
Tgif2(Homeobox)/mES-Tgif2-ChIP-Seq(GSE55404)/Homer	TGTCANYT	1	0	1	11749	0.8959	35973.4	0.9728
THRa(NR)/C17.2-THRa-ChIP-Seq(GSE38347)/Homer	GGTCANYTGAGGWCA	1	0	1	5938	0.4528	21474.8	0.5807
Usf2(bHLH)/C2C12-Usf2-ChIP-Seq(GSE36030)/Homer	GTCACGTGGT	1	0	1	3608	0.2751	11791.4	0.3189
YY1(Zf)/Promoter/Homer	CAAGATGGCGGC	1	0	1	503	0.0384	2049.1	0.0554
ZFX(Zf)/mES-Zfx-ChIP-Seq(GSE11431)/Homer	AGGCCTRG	1	0	1	10167	0.7753	30510.5	0.8251
Zic(Zf)/Cerebellum-ZIC1.2-ChIP-Seq(GSE60731)/Homer	CCTGCTGAGH	1	0	1	7427	0.5663	23625.2	0.6389
ZNF136(Zf)/HEK293-ZNF136.GFP-ChIP-Seq(GSE58341)/Homer	YTKGATAHAGTATTCTWGGTNGGCA	1	0	1	1064	0.0811	4180.4	0.1131
ZNF189(Zf)/HEK293-ZNF189.GFP-ChIP-Seq(GSE58341)/Homer	TGGAACAGMA	1	0	1	7259	0.5535	22075.5	0.597
Znf263(Zf)/K562-Znf263-ChIP-Seq(GSE31477)/Homer	CVGTSCTCCC	1	0	1	10920	0.8327	34141.4	0.9233
ZNF264(Zf)/HEK293-ZNF264.GFP-ChIP-Seq(GSE58341)/Homer	RGGGCACTAACY	1	0	1	6004	0.4578	18325.4	0.4956
ZNF415(Zf)/HEK293-ZNF415.GFP-ChIP-Seq(GSE58341)/Homer	GRTGMTRGAGCC	1	0	1	5716	0.4359	18545.2	0.5015
ZNF416(Zf)/HEK293-ZNF416.GFP-ChIP-Seq(GSE58341)/Homer	WDNCTGGGCA	1	0	1	10173	0.7757	33316.7	0.901
ZNF467(Zf)/HEK293-ZNF467.GFP-ChIP-Seq(GSE58341)/Homer	TGGGGAAGGGCM	1	0	1	8203	0.6255	25692.5	0.6948
ZNF711(Zf)/SHSY5Y-ZNF711-ChIP-Seq(GSE20673)/Homer	AGGCCTAG	1	0	1	11181	0.8526	34335	0.9285

### Sheet: Legend
Dataset S2. Enrichment of known transcription factor binding motifs in putative myometrial enhancers.
