## Supplementary material for "Assessment of the Histone Mark-based Epigenomic Landscape in Human Myometrium at Term Pregnancy": Dataset_S4

### Sheet: Legend
Dataset S4. Active genes associated with super enhancers in the term nonlabor myometrium. Tab 1, Gene expression levels of these active genes. Tab 2, Gene ontology enrichment analysis of these active genes by DAVID (Knowledgebase v2024q4, https://davidbioinformatics.nih.gov/home.jsp)

### Sheet: Tab1.Super_Enhancer_Gene_FPKM
Gene	TNL Subject 1 FPKM	TNL Subject 2 FPKM	TNL Subject 3 FPKM
ABCA1	2.543	1.099	1.417
ABHD2	9.937	8.903	6.731
ACTN1	299.847	340.027	424.494
ACTN4	145.201	181.05	174.347
ADAM19	9.233	12.205	25.046
ADCY7	5.073	2.915	2.91
AFF1	8.56	4.613	5.499
AHNAK	162.316	120.977	96.819
AKNA	8.544	6.822	4.689
ARHGEF17	14.447	12.732	15.244
ARHGEF2	11.075	14.85	11.676
ARID5B	13.974	4.384	12.117
ATOH8	7.762	10.184	3.773
ATP2B4	111.24	80.305	82.951
ATP5S	3.239	2.018	2.608
ATP6V0C	56.031	59.627	64.455
B4GALT3	8.46	5.123	5.61
BCAR1	12.081	11.592	13.988
BCL3	8.477	13.298	18.283
BCL6B	4.972	2.758	3.942
BCL9L	9.891	11.24	10.649
BIN3	11.626	10.325	9.119
BLOC1S1	13.73	17.103	12.083
BPGM	7.575	6.403	12.849
BTBD19	6.994	4.621	8.853
C16orf86	6.048	7.616	3.74
C2CD2L	3.811	4.378	4.422
C5AR2	1.397	0.79	0.695
C6orf47	1.614	1.685	1.58
CACNB2	7.027	6.946	5.027
CAPG	21.528	24.249	23.061
CAPN2	90.383	61.581	79.435
CAPZB	70.203	79.726	87.907
CASKIN2	4.682	5.005	4.926
CCDC51	11.09	12.396	10.093
CCDC69	30.313	36.706	24.296
CCL2	17.256	30.709	68.308
CD14	93.217	89.029	57.554
CD151	353.016	514.705	435.802
CD248	208.899	115.389	67.112
CD44	73.131	89.27	119.952
CD9	59.463	74.274	68.447
CELF2	3.606	3.055	3.39
CFLAR	14.858	9.94	9.96
CHD9	2.367	1.048	1.532
CHSY1	8.057	4.226	7.654
CIC	5.19	5.235	5.187
CISH	6.631	3.929	3.993
CLCF1	8.198	7.508	8.841
CMIP	7.827	6.539	9.851
CMTM7	6.173	5.554	4.845
COL1A1	407.731	1661.05	1582.84
COL4A1	187.746	149.984	403.387
COL6A2	665.555	1072.62	708.235
COPG1	42.163	40.328	48.003
CORO1C	101.355	110.389	106.161
COTL1	71.192	80.202	82.24
CREB3L2	15.373	9.366	12.169
CRIP2	79.278	95.4	68.816
CRISPLD2	73.12	44.427	50.638
CSRP1	1398.62	2013.45	1692.15
CST3	290.911	399.687	220.526
CTSB	367.347	385.159	394.965
CUEDC1	15.083	18.811	14.063
CUX1	16.933	16.855	14.528
CXXC5	8.837	3.202	4.673
CYTH4	8.868	9.818	7.795
DAB2IP	22.073	19.863	17.13
DBP	2.798	3.855	1.151
DDIT4	44.614	23.45	45.886
DENND3	4.997	4.682	4.03
DNAJB12	11.703	12.001	10.001
DOCK11	4.911	3.34	4.179
DOK2	12.325	10.689	6.116
DUSP1	169.088	185.905	122.843
DUSP5	9.646	12.504	34.494
ECE1	25.874	16.711	21.676
EEF2K	11.818	10.432	6.73
EGFL7	28.577	30.947	32.451
EHBP1L1	49.212	80.196	62.469
EHD1	27.159	27.495	37.499
EHD2	116.754	137.591	150.11
ELK3	13.071	8.064	10.598
ELL	5.257	4.841	5.187
ELMSAN1	5.102	4.669	4.455
EMILIN1	111.174	155.862	140.973
EMX2OS	17.221	11.377	9.054
ENG	50.857	44.076	49.416
ENSA	29.071	28.273	25.424
EPAS1	40.527	28.169	38.941
ERF	8.404	11.057	10.755
ERGIC1	73.156	58.554	65.382
ESYT2	18.376	17.8	18.454
FAM102A	23.85	16.972	22.218
FAM129B	50.954	64.39	69.872
FAM189B	4.857	6.193	6.015
FAM49A	5.755	5.181	2.999
FAM78A	2.22	1.614	1.844
FHL3	18.038	25.786	31.038
FILIP1L	57.782	100.209	149.167
FKBP2	49.536	76.035	48.499
FLNB	23.044	15.414	19.171
FOS	147.178	156.666	30.89
FOXP1	4.164	2.796	4.028
FPR3	8.731	4.766	4.533
FTH1	2189.04	2755.46	2164.99
GADD45B	35.084	39.739	71.53
GAS7	6.163	5.282	9.265
GDI1	58.297	57.269	60.962
GLIPR2	31.216	42.409	53.974
GNAI2	100.165	99.306	95.106
GNLY	104.766	5.161	5.829
GPR132	1.266	0.942	0.497
GPX4	77.327	95.755	65.562
GRAMD1A	17.56	23.619	21.4
GRAMD4	5.084	3.281	3.697
GREB1	34.694	27.109	14.105
GSDMD	8.677	8	7.117
HAAO	2.602	1.686	1.346
HDAC7	27.526	25.603	27.523
HIC1	8.029	10.629	10.518
HOXD9	38.483	14.139	32.992
HSPA1B	2.005	2.24	2.499
HSPB1	3740.05	6348.31	5109
HSPG2	82.846	99.149	106.838
IER2	39.712	53.674	22.659
IER3	2.197	3.833	6.076
IFFO2	3.784	5.221	12.751
IFITM3	894.768	1076.29	920.692
IFT43	11.672	14.693	14.842
IL10RA	14.184	10.219	5.614
IL17B	1.106	2.9	4.769
IL1R1	60.408	23.025	33.258
IL4R	13.595	13.863	19.187
INF2	16.04	16.414	13.13
INPP5D	4.813	4.371	3.008
IQCK	9.09	4.735	3.798
IQGAP1	35.824	22.913	25.437
IRF2BP2	19.002	11.922	12.141
ITGB2	22.716	25.433	18.688
ITPRIP	3.022	2.026	3.314
JUNB	73.572	85.616	60.466
KANK2	140.766	137.838	112.017
KHNYN	12.352	8.511	8.18
KIAA0930	16.725	18.162	16.86
KLF16	5.114	8.192	8.827
KLF7	15.432	7.37	9.09
KLF9	13.09	7.928	7.798
LAIR1	1.383	1.27	1.256
LAPTM5	46.34	38.739	46.891
LCP2	3.958	3.488	3.185
LFNG	4.092	3.264	3.717
LIF	2.513	0.682	1.379
LIN37	5.454	6.637	6.612
LITAF	50.306	40.983	40.445
LMNA	107.363	150.096	153.854
LOC642852	3.336	2.342	3.005
LPAR5	1.424	0.633	0.915
LPP	33.026	29.159	36.231
LRRC25	4.566	4.773	3.687
LRRC8A	54.206	59.641	46.807
LRRFIP1	26.047	32.199	41.022
LSP1	11.805	11.9	7.647
LYL1	5.597	7.836	4.208
LYVE1	68.998	33.105	20.885
MAPK7	6.674	6.975	7.044
MBNL1	32.417	27.46	39.886
MBNL2	13.861	8.962	13.248
MBP	3.559	3.007	1.815
MED11	10.223	11.428	9.929
MEF2D	16.351	17.553	13.716
MGAT1	30.126	29.676	28.725
MICAL2	29.079	28.82	50.982
MIDN	10.743	9.076	13.687
MIRLET7BHG	0.908	1	1.153
MKNK2	17.981	16.479	15.003
MMP14	124.572	90.875	88.308
MNT	6.551	6.048	5.078
MOGS	15.728	13.746	15.373
MRPS23	12.56	12.669	13.691
MTSS1L	34.437	50.042	36.5
MYH9	223.302	318.452	259.651
MYOF	45.76	25.808	34.718
NAB2	12.226	12.896	11.291
NAIF1	1.825	2.155	1.627
NBN	21.702	11.809	13.309
NCF2	7.322	7.901	4.647
NEDD9	7.5	3.972	11.22
NFIC	10.589	11.489	10.329
NFIX	16.744	25.769	18.887
NINJ1	33.449	48.065	31.937
NINJ2	2.776	3.075	1.629
NOD1	4.65	3.804	6.005
NOTCH1	4.959	4.358	4.2
NR1D1	7.558	6.396	8.856
NR2F2	34.916	21.087	20.873
NR4A1	5.855	10.358	10.036
NRP2	16.457	16.708	17.876
NUBP1	8.003	11.274	9.486
ODF3B	16.355	14.763	14.193
PAGR1	4.691	4.765	4.241
PALMD	44.641	54.022	50.423
PCNA	12.345	11.328	10.051
PCSK7	6.315	4.416	5.353
PDCD4-AS1	1.539	1.369	0.989
PDGFRB	39.25	20.45	23.921
PDLIM1	326.736	332.625	363.15
PDLIM2	14.289	15.559	13.697
PER1	14.566	12.8	11.071
PGS1	7.184	6.75	8.372
PHLDB1	38.124	22.567	36.43
PIM1	20.77	24.524	47.857
PKD2	21.92	16.136	17.652
PLB1	1.589	2.068	1.23
PLEC	30.8	29.95	31.974
PLEKHF1	7.015	10.999	5.996
PLEKHG3	25.174	26.813	16.937
PLEKHO2	25.118	19.369	17.175
PLXND1	26.783	19.12	15.325
PNMA1	55.487	53.857	52.134
POPDC2	21.919	43.619	54.368
PPM1F	18.947	14.851	14.056
PPM1M	12.786	14.992	12.382
PPP1R18	2.919	3.137	3.954
PPP2R5C	15.616	11.061	11.931
PQLC2	2.008	2.58	2.696
PSMB8	2.668	2.845	1.847
PSMG1	10.868	9.336	10.168
PSTPIP1	3.283	2.775	2.757
PTGIS	18.307	65.801	59.626
PTMA	240.631	212.108	273.572
PTP4A2	38.274	32.429	36.032
PTPN1	15.684	12.622	17.543
PTPN6	10.77	9.736	6.948
PWWP2B	5.515	8.67	5.932
PXN	43.418	36.918	32.035
RAB31	58.397	35.901	44.385
RAB3IL1	14.851	13.693	15.741
RAI1	4.902	5.516	6.158
RALGDS	11.179	10.109	10.799
RAMP1	221.721	362.396	229.886
RARA	6.099	7.371	7.529
RARRES1	9.18	5.384	11.251
RASSF1	20.271	15.696	17.797
RASSF2	39.405	41.41	26.025
RASSF5	3.028	2.372	1.916
RBM47	2.308	0.919	0.786
RCAN1	18.198	23.696	52.403
RECQL5	5.313	4.59	3.584
RFX2	3.251	8.653	10.022
RGS14	4.074	4.072	4.209
RHBDF2	4.258	2.859	3.509
RHOB	184.981	167.266	187.491
RIN3	8.57	8.805	8.831
RNF181	55.15	56.243	64.443
RNF19B	8.278	11.97	10.868
RPL23A	211.192	196.415	218.482
RPL26L1	14.695	19.895	18.961
SAMD4A	23.381	18.958	37.858
SAMHD1	23.376	23.296	15.548
SASH1	8.55	3.571	3.405
SBNO2	5.624	4.291	9.503
SEC14L1	7.919	6.163	7.658
SELPLG	9.85	8.552	7.097
SEPT9	35.169	46.891	43.116
SERPINE1	177.612	149.192	739.402
SERPINF2	3.685	8.139	5.915
SGTA	20.509	26.427	19.956
SH2B3	8.489	5.976	5.876
SH2D3C	5.991	4.146	3.967
SH3BGRL3	140.457	159.094	158.235
SH3BP1	2.553	1.277	1.744
SH3BP2	5.345	3.122	3.863
SH3PXD2B	22.286	17.283	19.186
SHC1	45.92	32.38	42.535
SHISA4	10.934	14.395	11.056
SIGLEC9	1.982	1.262	2.498
SLA	6.482	2.769	4.988
SLC16A3	12.388	19.802	29.94
SLC35F6	12.057	8.943	9.792
SLC7A8	21.37	17.669	15.329
SLCO2B1	19.641	11.147	7.962
SMAD3	8.102	6.491	6.984
SMAD7	4.224	5.399	6.654
SMAP2	13.794	11.553	8.136
SNAP23	18.055	14.821	20.298
SNORA77	3.214	1.204	3.41
SOCS3	16.304	11.466	34.786
SOGA1	6.151	5.38	5.018
SORBS1	111.793	98.494	91.168
SP1	7.806	4.576	4.481
SPARCL1	1041.01	846.897	831.494
SPEG	13.651	23.175	17.601
SRGN	51.368	28.279	47.005
SRSF5	90.335	78.876	62.004
SSH1	5.644	3.416	5.251
STOM	60.467	55.42	88.19
STOML1	7.882	7.917	6.875
SUSD2	1.813	1.912	4.072
SVIL	76.087	77.027	42.347
SYNGAP1	3.299	2.785	2.777
TACC1	14.7	11.607	13.236
TAF10	35.315	37.963	29.811
TAGLN2	151.638	142.581	169.044
TBC1D1	38.244	36.634	30.396
TBC1D14	3.161	1.829	2.514
TBC1D2B	17.501	8.693	9.757
TBX3	7.307	2.991	3.603
TGFBI	109.33	339.908	1017.63
TGM2	510.542	122.916	308.687
THBS1	84.998	56.093	402.975
THEMIS2	10.571	8.081	6.306
TINAGL1	88.624	131.01	156.924
TK2	7.963	6.593	5.711
TLE6	3.528	2.02	2.282
TMEM129	19.972	22.269	15.042
TMEM173	22.228	18.803	19.664
TMEM184B	19.87	17.27	17.344
TMEM187	4.143	3.601	5.094
TNFRSF1A	57.318	66.369	61.969
TNS1	152.19	198.664	152.291
TPM4	538.973	697.31	750.545
TRABD	14.372	13.299	12.044
TRAF1	3.691	3.592	3.425
TRAF3IP2	5.325	4.988	4.457
TRAK1	4.198	3.085	4.589
TRMT61A	11.79	13.95	13.472
TUBA1A	306.208	409.326	376.473
TXN2	31.983	35.417	27.94
TXNIP	600.334	190.589	208.894
TYROBP	91.224	109.415	70.276
USP4	11.025	9.823	9.866
WBP2	31.715	42.362	38.678
WDR1	143.332	142.898	158.523
WDR82	25.261	18.913	22.47
WISP2	37.469	133.741	53.875
ZBTB7B	11.27	13.141	9.587
ZC3H10	3.757	3.556	2.667
ZDHHC7	28.435	20.722	20.289
ZFHX3	1.679	1.379	1.276
ZFP36	141.557	142.687	80.752
ZFP36L1	80.567	78.981	59.906
ZFP36L2	38.819	22.936	24.408
ZMIZ1	16.052	9.031	12.078
ZNF581	8.536	8.974	7.649
ZSWIM4	1.189	1.526	2.196

### Sheet: Tab2. GO Enrichment Analysis
Annotation Cluster 1	Enrichment Score: 5.138535198476226
Category	Term	Count	%	PValue	Genes	List Total	Pop Hits	Pop Total	Fold Enrichment	Bonferroni	Benjamini	FDR
GOTERM_CC_DIRECT	GO:0001725~stress fiber	11	3.31325	1.04466e-06	PDLIM1, PDLIM2, TPM4, ACTN1, PXN, MYH9, FHL3, FLNB, ACTN4, SORBS1, LPP	324	87	20666	8.06464	0.000401068	0.000133716	0.000126752
GOTERM_MF_DIRECT	GO:0003779~actin binding	20	6.0241	3.98702e-06	PLEKHG3, TPM4, WDR1, ACTN1, FHL3, MICAL2, LSP1, ACTN4, SORBS1, PPP1R18, SSH1, PDLIM1, INF2, PDLIM2, CAPZB, COTL1, MYH9, FLNB, TNS1, PLEC	322	335	19208	3.56132	0.00244902	0.000817339	0.000804049
GOTERM_BP_DIRECT	GO:0030036~actin cytoskeleton organization	14	4.21687	9.22087e-05	PTPN1, SHC1, ARHGEF17, ACTN1, FHL3, ACTN4, SSH1, PDLIM1, INF2, TYROBP, PDLIM2, CAPZB, MYH9, FLNB	315	228	19416	3.7848	0.18173	0.0183296	0.0181694
Annotation Cluster 2	Enrichment Score: 3.1707481542722524
Category	Term	Count	%	PValue	Genes	List Total	Pop Hits	Pop Total	Fold Enrichment	Bonferroni	Benjamini	FDR
GOTERM_BP_DIRECT	GO:0045944~positive regulation of transcription by RNA polymerase II	44	13.253	2.08785e-06	AKNA, NFIX, NOTCH1, WBP2, EPAS1, PKD2, LITAF, ELK3, PAGR1, SBNO2, DBP, MAPK7, ZMIZ1, ATOH8, CREB3L2, ZBTB7B, JUNB, MEF2D, IER2, BCL9L, ZFHX3, SMAD3, SERPINF2, DAB2IP, LIF, RFX2, MICAL2, ACTN4, NR1D1, FOS, NR2F2, TBX3, TNFRSF1A, PER1, NR4A1, KLF7, SP1, NFIC, BCL3, RARA, ARHGEF2, HOXD9, PTMA, ENG	315	1246	19416	2.17663	0.00453078	0.00151299	0.00149977
GOTERM_BP_DIRECT	GO:0000122~negative regulation of transcription by RNA polymerase II	35	10.5422	1.51798e-05	KANK2, NFIX, NOTCH1, PCNA, LIN37, CXXC5, ELK3, HDAC7, MNT, ZFP36, CUX1, LRRFIP1, ZBTB7B, ZFHX3, SMAD3, DAB2IP, IRF2BP2, ARID5B, NR1D1, NR2F2, TLE6, TBX3, KLF16, HIC1, FOXP1, SMAD7, PER1, KLF7, BCL6B, NFIC, RARA, ERF, TXNIP, HOXD9, ENG	315	958	19416	2.25191	0.0324773	0.00471442	0.00467322
GOTERM_CC_DIRECT	GO:0000785~chromatin	36	10.8434	9.8058e-05	NFIX, PCNA, WBP2, EPAS1, ELK3, LYL1, MNT, DBP, CUX1, ZMIZ1, ATOH8, CREB3L2, CAPN2, CIC, JUNB, MEF2D, TGM2, ZFHX3, SMAD3, RFX2, NR1D1, FOS, TBX3, KLF16, HIC1, FOXP1, SMAD7, NR4A1, KLF7, SP1, WDR82, NFIC, KLF9, RARA, ERF, HOXD9	324	1134	20666	2.02489	0.0369559	0.00418381	0.0039659
GOTERM_BP_DIRECT	GO:0006357~regulation of transcription by RNA polymerase II	46	13.8554	0.000901832	FKBP2, NFIX, NOTCH1, PPM1M, EPAS1, TRAK1, PPM1F, ELK3, PDLIM1, LYL1, RAI1, MED11, MNT, DBP, CUX1, ZMIZ1, CREB3L2, LRRFIP1, ZBTB7B, CIC, JUNB, DUSP5, ZFHX3, ZNF581, SMAD3, DUSP1, TAF10, RFX2, ATP2B4, IRF2BP2, ARID5B, FOS, NR2F2, TBX3, KLF16, HIC1, FOXP1, SSH1, SMAD7, NR4A1, KLF7, SP1, NFIC, KLF9, ERF, HOXD9	315	1721	19416	1.6475	0.859475	0.0870918	0.0863307
GOTERM_MF_DIRECT	GO:0003700~DNA-binding transcription factor activity	22	6.62651	0.00117885	ZFHX3, NFIX, SMAD3, ZNF581, EPAS1, RFX2, FOS, NR2F2, HIC1, FOXP1, ELK3, MNT, DBP, SP1, NFIC, KLF9, ATOH8, CREB3L2, RARA, ERF, HOXD9, MEF2D	322	598	19208	2.19456	0.515879	0.114283	0.112425
GOTERM_MF_DIRECT	GO:1990837~sequence-specific double-stranded DNA binding	21	6.3253	0.00130079	MBNL2, NFIX, RFX2, NR1D1, FOS, TBX3, KLF16, HIC1, FOXP1, ELK3, NR4A1, DBP, CUX1, SP1, BCL6B, NFIC, RARA, ZBTB7B, HOXD9, JUNB, MEF2D	322	562	19208	2.229	0.550898	0.114283	0.112425
GOTERM_MF_DIRECT	GO:0001228~DNA-binding transcription activator activity, RNA polymerase II-specific	17	5.12048	0.00942889	NOTCH1, SMAD3, EPAS1, RFX2, FOS, LITAF, TBX3, ELK3, KLF7, NR4A1, DBP, SP1, NFIC, CREB3L2, ZBTB7B, JUNB, MEF2D	322	495	19208	2.04866	0.997051	0.283265	0.278659
GOTERM_MF_DIRECT	GO:0000978~RNA polymerase II cis-regulatory region sequence-specific DNA binding	31	9.33735	0.0176617	NFIX, WBP2, EPAS1, LITAF, ELK3, LYL1, MNT, DBP, LRRFIP1, ZBTB7B, JUNB, MEF2D, ZFHX3, ZNF581, SMAD3, RFX2, NR1D1, FOS, NR2F2, TBX3, KLF16, FOXP1, PER1, NR4A1, KLF7, SP1, BCL6B, NFIC, KLF9, RARA, HOXD9	322	1198	19208	1.54359	0.999983	0.394422	0.388009
GOTERM_MF_DIRECT	GO:0000981~DNA-binding transcription factor activity, RNA polymerase II-specific	31	9.33735	0.0406007	NFIX, EPAS1, ELK3, LYL1, MNT, DBP, CUX1, ATOH8, CREB3L2, LRRFIP1, ZBTB7B, CIC, JUNB, MEF2D, ZFHX3, SMAD3, RFX2, NR1D1, FOS, TBX3, KLF16, HIC1, FOXP1, NR4A1, KLF7, SP1, NFIC, KLF9, RARA, ERF, HOXD9	322	1285	19208	1.43908	1	0.610601	0.600673
Annotation Cluster 3	Enrichment Score: 2.2046734397487158
Category	Term	Count	%	PValue	Genes	List Total	Pop Hits	Pop Total	Fold Enrichment	Bonferroni	Benjamini	FDR
GOTERM_MF_DIRECT	GO:0002020~protease binding	8	2.40964	0.00290833	COL1A1, CST3, IL1R1, SERPINF2, SERPINE1, MBP, CFLAR, THBS1	322	113	19208	4.22316	0.833245	0.1401	0.137822
GOTERM_CC_DIRECT	GO:0031093~platelet alpha granule lumen	6	1.80723	0.00421841	SRGN, ACTN1, SERPINF2, SERPINE1, ACTN4, THBS1	324	68	20666	5.628	0.802752	0.0809934	0.076775
GOTERM_BP_DIRECT	GO:0010757~negative regulation of plasminogen activation	3	0.903614	0.00684478	SERPINF2, SERPINE1, THBS1	315	8	19416	23.1143	1	0.350348	0.347286
GOTERM_BP_DIRECT	GO:0051918~negative regulation of fibrinolysis	3	0.903614	0.0180782	SERPINF2, SERPINE1, THBS1	315	13	19416	14.2242	1	0.562526	0.55761
Annotation Cluster 4	Enrichment Score: 2.1240590715907968
Category	Term	Count	%	PValue	Genes	List Total	Pop Hits	Pop Total	Fold Enrichment	Bonferroni	Benjamini	FDR
GOTERM_BP_DIRECT	GO:0044344~cellular response to fibroblast growth factor stimulus	8	2.40964	8.05818e-07	COL1A1, PTPN1, NR4A1, ZFP36, CCL2, CD44, ZFP36L2, ZFP36L1	315	33	19416	14.9426	0.00175112	0.00151299	0.00149977
GOTERM_BP_DIRECT	GO:0071364~cellular response to epidermal growth factor stimulus	8	2.40964	7.24867e-06	COL1A1, ZFP36, DAB2IP, FOS, CFLAR, IQGAP1, ZFP36L2, ZFP36L1	315	45	19416	10.9579	0.0156423	0.00393965	0.00390522
GOTERM_BP_DIRECT	GO:1900153~positive regulation of nuclear-transcribed mRNA catabolic process, deadenylation-dependent decay	3	0.903614	0.0154604	ZFP36, ZFP36L2, ZFP36L1	315	12	19416	15.4095	1	0.533505	0.528843
GOTERM_BP_DIRECT	GO:0009611~response to wounding	5	1.50602	0.0243411	ZFP36, ABHD2, LYVE1, ZFP36L2, ZFP36L1	315	68	19416	4.53221	1	0.678429	0.6725
GOTERM_BP_DIRECT	GO:0000288~nuclear-transcribed mRNA catabolic process, deadenylation-dependent decay	3	0.903614	0.037196	ZFP36, ZFP36L2, ZFP36L1	315	19	19416	9.73233	1	0.748742	0.742198
GOTERM_BP_DIRECT	GO:0061158~3'-UTR-mediated mRNA destabilization	3	0.903614	0.037196	ZFP36, ZFP36L2, ZFP36L1	315	19	19416	9.73233	1	0.748742	0.742198
GOTERM_BP_DIRECT	GO:0071385~cellular response to glucocorticoid stimulus	3	0.903614	0.0569664	ZFP36, ZFP36L2, ZFP36L1	315	24	19416	7.70476	1	0.867137	0.859558
GOTERM_MF_DIRECT	GO:0035925~mRNA 3'-UTR AU-rich region binding	3	0.903614	0.089198	ZFP36, ZFP36L2, ZFP36L1	322	30	19208	5.96522	1	0.860538	0.846545
GOTERM_BP_DIRECT	GO:0043488~regulation of mRNA stability	3	0.903614	0.147578	ZFP36, ZFP36L2, ZFP36L1	315	42	19416	4.40272	1	1	0.991717
GOTERM_CC_DIRECT	GO:1990904~ribonucleoprotein complex	7	2.10843	0.251981	ZFP36, CELF2, ACTN4, IQGAP1, ZFP36L2, HSPA1B, ZFP36L1	324	271	20666	1.64756	1	0.997531	0.945576
Annotation Cluster 5	Enrichment Score: 1.4230658176733895
Category	Term	Count	%	PValue	Genes	List Total	Pop Hits	Pop Total	Fold Enrichment	Bonferroni	Benjamini	FDR
GOTERM_BP_DIRECT	GO:0035335~peptidyl-tyrosine dephosphorylation	4	1.20482	0.00659254	DUSP5, PTPN1, DUSP1, PTPN6	315	24	19416	10.273	0.999999	0.349566	0.346511
GOTERM_MF_DIRECT	GO:0030946~protein tyrosine phosphatase activity, metal-dependent	6	1.80723	0.0167607	DUSP5, PTP4A2, PTPN1, DUSP1, PTPN6, SSH1	322	89	19208	4.02149	0.999969	0.394422	0.388009
GOTERM_MF_DIRECT	GO:0004726~non-membrane spanning protein tyrosine phosphatase activity	6	1.80723	0.0175115	DUSP5, PTP4A2, PTPN1, DUSP1, PTPN6, SSH1	322	90	19208	3.97681	0.999981	0.394422	0.388009
GOTERM_MF_DIRECT	GO:0140793~histone H2AXY142 phosphatase activity	6	1.80723	0.0175115	DUSP5, PTP4A2, PTPN1, DUSP1, PTPN6, SSH1	322	90	19208	3.97681	0.999981	0.394422	0.388009
GOTERM_BP_DIRECT	GO:0035970~peptidyl-threonine dephosphorylation	3	0.903614	0.0208686	DUSP5, DUSP1, PPM1F	315	14	19416	13.2082	1	0.613085	0.607726
GOTERM_MF_DIRECT	GO:0004725~protein tyrosine phosphatase activity	6	1.80723	0.0252828	DUSP5, PTP4A2, PTPN1, DUSP1, PTPN6, SSH1	322	99	19208	3.61528	1	0.486725	0.478811
GOTERM_BP_DIRECT	GO:0006470~protein dephosphorylation	5	1.50602	0.0439756	DUSP5, PTPN1, PPM1M, PTPN6, SSH1	315	82	19416	3.75842	1	0.777918	0.771119
GOTERM_BP_DIRECT	GO:0043409~negative regulation of MAPK cascade	4	1.20482	0.0447207	DUSP5, DUSP1, PTPN6, SH2B3	315	49	19416	5.03168	1	0.777918	0.771119
GOTERM_MF_DIRECT	GO:1990439~MAP kinase serine/threonine phosphatase activity	5	1.50602	0.0467861	DUSP5, PPM1M, DUSP1, PPM1F, SSH1	322	81	19208	3.68223	1	0.610601	0.600673
GOTERM_MF_DIRECT	GO:0033192~calmodulin-dependent protein phosphatase activity	5	1.50602	0.0467861	DUSP5, PPM1M, DUSP1, PPM1F, SSH1	322	81	19208	3.68223	1	0.610601	0.600673
GOTERM_MF_DIRECT	GO:0140791~histone H2AXS140 phosphatase activity	5	1.50602	0.0467861	DUSP5, PPM1M, DUSP1, PPM1F, SSH1	322	81	19208	3.68223	1	0.610601	0.600673
GOTERM_MF_DIRECT	GO:0180004~RNA polymerase II CTD heptapeptide repeat Y1 phosphatase activity	5	1.50602	0.0467861	DUSP5, PPM1M, DUSP1, PPM1F, SSH1	322	81	19208	3.68223	1	0.610601	0.600673
GOTERM_MF_DIRECT	GO:0180005~RNA polymerase II CTD heptapeptide repeat T4 phosphatase activity	5	1.50602	0.0467861	DUSP5, PPM1M, DUSP1, PPM1F, SSH1	322	81	19208	3.68223	1	0.610601	0.600673
GOTERM_MF_DIRECT	GO:0180006~RNA polymerase II CTD heptapeptide repeat S2 phosphatase activity	5	1.50602	0.0467861	DUSP5, PPM1M, DUSP1, PPM1F, SSH1	322	81	19208	3.68223	1	0.610601	0.600673
GOTERM_MF_DIRECT	GO:0180007~RNA polymerase II CTD heptapeptide repeat S5 phosphatase activity	5	1.50602	0.0467861	DUSP5, PPM1M, DUSP1, PPM1F, SSH1	322	81	19208	3.68223	1	0.610601	0.600673
GOTERM_MF_DIRECT	GO:0180008~RNA polymerase II CTD heptapeptide repeat S7 phosphatase activity	5	1.50602	0.0467861	DUSP5, PPM1M, DUSP1, PPM1F, SSH1	322	81	19208	3.68223	1	0.610601	0.600673
GOTERM_MF_DIRECT	GO:0004721~phosphoprotein phosphatase activity	4	1.20482	0.0509535	DUSP5, DUSP1, SSH1, TNS1	322	50	19208	4.77217	1	0.610601	0.600673
GOTERM_MF_DIRECT	GO:0008138~protein tyrosine/serine/threonine phosphatase activity	3	0.903614	0.0559364	DUSP5, DUSP1, PPM1F	322	23	19208	7.78072	1	0.637053	0.626694
GOTERM_MF_DIRECT	GO:0017018~myosin phosphatase activity	5	1.50602	0.0580118	DUSP5, PPM1M, DUSP1, PPM1F, SSH1	322	87	19208	3.42829	1	0.648677	0.63813
GOTERM_MF_DIRECT	GO:0004722~protein serine/threonine phosphatase activity	3	0.903614	0.259019	PPM1M, DUSP1, PPM1F	322	59	19208	3.03316	1	1	0.985342
Annotation Cluster 6	Enrichment Score: 0.9386971761412092
Category	Term	Count	%	PValue	Genes	List Total	Pop Hits	Pop Total	Fold Enrichment	Bonferroni	Benjamini	FDR
KEGG_PATHWAY	hsa04915:Estrogen signaling pathway	9	2.71084	0.00419293	SHC1, SP1, GREB1, CREB3L2, RARA, FOS, ADCY7, HSPA1B, GNAI2	165	139	8865	3.47874	0.650215	0.127474	0.122395
KEGG_PATHWAY	hsa04935:Growth hormone synthesis, secretion and action	8	2.40964	0.00738505	SOCS3, SHC1, CREB3L2, FOS, ADCY7, JUNB, BCAR1, GNAI2	165	122	8865	3.5231	0.843252	0.132931	0.127635
KEGG_PATHWAY	hsa04928:Parathyroid hormone synthesis, secretion and action	7	2.10843	0.0196865	MMP14, SP1, CREB3L2, FOS, MEF2D, ADCY7, GNAI2	165	115	8865	3.27036	0.993062	0.274518	0.263581
KEGG_PATHWAY	hsa04261:Adrenergic signaling in cardiomyocytes	8	2.40964	0.0240629	POPDC2, CACNB2, TPM4, CREB3L2, ATP2B4, PPP2R5C, ADCY7, GNAI2	165	154	8865	2.79103	0.997733	0.291238	0.279634
KEGG_PATHWAY	hsa04926:Relaxin signaling pathway	7	2.10843	0.03338	COL1A1, SHC1, COL4A1, CREB3L2, FOS, ADCY7, GNAI2	165	130	8865	2.89301	0.999794	0.362126	0.347699
KEGG_PATHWAY	hsa04921:Oxytocin signaling pathway	7	2.10843	0.0676095	RCAN1, CACNB2, EEF2K, MAPK7, FOS, ADCY7, GNAI2	165	155	8865	2.42639	1	0.547419	0.525609
KEGG_PATHWAY	hsa04927:Cortisol synthesis and secretion	4	1.20482	0.118765	NR4A1, SP1, CREB3L2, ADCY7	165	65	8865	3.30629	1	0.799993	0.768121
KEGG_PATHWAY	hsa04713:Circadian entrainment	4	1.20482	0.267038	PER1, FOS, ADCY7, GNAI2	165	97	8865	2.21556	1	1	0.964
KEGG_PATHWAY	hsa04925:Aldosterone synthesis and secretion	4	1.20482	0.272063	NR4A1, CREB3L2, ATP2B4, ADCY7	165	98	8865	2.19295	1	1	0.964
KEGG_PATHWAY	hsa04934:Cushing syndrome	5	1.50602	0.322582	NR4A1, SP1, CREB3L2, ADCY7, GNAI2	165	155	8865	1.73314	1	1	0.964
KEGG_PATHWAY	hsa04725:Cholinergic synapse	4	1.20482	0.363352	CREB3L2, FOS, ADCY7, GNAI2	165	116	8865	1.85266	1	1	0.964
KEGG_PATHWAY	hsa04022:cGMP-PKG signaling pathway	5	1.50602	0.369151	CREB3L2, ATP2B4, MEF2D, ADCY7, GNAI2	165	166	8865	1.61829	1	1	0.964
KEGG_PATHWAY	hsa04024:cAMP signaling pathway	6	1.80723	0.407194	POPDC2, CREB3L2, ATP2B4, FOS, ADCY7, GNAI2	165	226	8865	1.42639	1	1	0.964
KEGG_PATHWAY	hsa04728:Dopaminergic synapse	4	1.20482	0.443115	CREB3L2, FOS, PPP2R5C, GNAI2	165	132	8865	1.6281	1	1	0.964
KEGG_PATHWAY	hsa04916:Melanogenesis	3	0.903614	0.560982	CREB3L2, ADCY7, GNAI2	165	101	8865	1.59586	1	1	0.964
KEGG_PATHWAY	hsa05207:Chemical carcinogenesis - receptor activation	4	1.20482	0.764877	CREB3L2, FOS, ADCY7, GNAI2	165	215	8865	0.999577	1	1	0.964
Annotation Cluster 7	Enrichment Score: 0.9249599753171495
Category	Term	Count	%	PValue	Genes	List Total	Pop Hits	Pop Total	Fold Enrichment	Bonferroni	Benjamini	FDR
GOTERM_MF_DIRECT	GO:0005158~insulin receptor binding	3	0.903614	0.0559364	PTPN1, SHC1, SORBS1	322	23	19208	7.78072	1	0.637053	0.626694
GOTERM_BP_DIRECT	GO:0008286~insulin receptor signaling pathway	5	1.50602	0.11909	PDGFRB, PTPN1, SHC1, SORBS1, BCAR1	315	116	19416	2.65681	1	1	0.991717
KEGG_PATHWAY	hsa04910:Insulin signaling pathway	5	1.50602	0.252088	PTPN1, SOCS3, SHC1, MKNK2, SORBS1	165	138	8865	1.94664	1	1	0.964
Annotation Cluster 8	Enrichment Score: 0.7671770330029026
Category	Term	Count	%	PValue	Genes	List Total	Pop Hits	Pop Total	Fold Enrichment	Bonferroni	Benjamini	FDR
KEGG_PATHWAY	hsa04512:ECM-receptor interaction	6	1.80723	0.0243665	COL1A1, COL4A1, COL6A2, THBS1, HSPG2, CD44	165	89	8865	3.62206	0.997903	0.291238	0.279634
GOTERM_MF_DIRECT	GO:0030020~extracellular matrix structural constituent conferring tensile strength	3	0.903614	0.179203	COL1A1, COL4A1, COL6A2	322	46	19208	3.89036	1	1	0.985342
GOTERM_CC_DIRECT	GO:0005581~collagen trimer	4	1.20482	0.201915	COL1A1, COL4A1, COL6A2, EMILIN1	324	99	20666	2.57713	1	0.950886	0.90136
KEGG_PATHWAY	hsa04974:Protein digestion and absorption	4	1.20482	0.307475	COL1A1, SLC7A8, COL4A1, COL6A2	165	105	8865	2.04675	1	1	0.964
GOTERM_CC_DIRECT	GO:0005788~endoplasmic reticulum lumen	6	1.80723	0.538265	COL1A1, CST3, COL4A1, COL6A2, SPARCL1, THBS1	324	312	20666	1.22661	1	1	0.950392
Annotation Cluster 9	Enrichment Score: 0.6748665960132633
Category	Term	Count	%	PValue	Genes	List Total	Pop Hits	Pop Total	Fold Enrichment	Bonferroni	Benjamini	FDR
GOTERM_BP_DIRECT	GO:0060392~negative regulation of SMAD protein signal transduction	3	0.903614	0.14199	EMILIN1, ENG, SMAD7	315	41	19416	4.5101	1	1	0.991717
GOTERM_BP_DIRECT	GO:0030336~negative regulation of cell migration	6	1.80723	0.18943	SERPINE1, NEDD9, EMILIN1, RHOB, ENG, SMAD7	315	188	19416	1.96717	1	1	0.991717
GOTERM_BP_DIRECT	GO:0030512~negative regulation of transforming growth factor beta receptor signaling pathway	4	1.20482	0.351313	EMILIN1, ENG, BCL9L, SMAD7	315	130	19416	1.89656	1	1	0.991717
Annotation Cluster 10	Enrichment Score: 0.1914060774588635
Category	Term	Count	%	PValue	Genes	List Total	Pop Hits	Pop Total	Fold Enrichment	Bonferroni	Benjamini	FDR
KEGG_PATHWAY	hsa05220:Chronic myeloid leukemia	3	0.903614	0.418558	SMAD3, GADD45B, SHC1	165	77	8865	2.09327	1	1	0.964
KEGG_PATHWAY	hsa05226:Gastric cancer	3	0.903614	0.770084	SMAD3, GADD45B, SHC1	165	150	8865	1.07455	1	1	0.964
KEGG_PATHWAY	hsa05225:Hepatocellular carcinoma	3	0.903614	0.826967	SMAD3, GADD45B, SHC1	165	170	8865	0.948128	1	1	0.964
Annotation Cluster 11	Enrichment Score: 0.04551316673059447
Category	Term	Count	%	PValue	Genes	List Total	Pop Hits	Pop Total	Fold Enrichment	Bonferroni	Benjamini	FDR
GOTERM_MF_DIRECT	GO:0004672~protein kinase activity	7	2.10843	0.536611	PDGFRB, EEF2K, RASSF2, MAPK7, MKNK2, SPEG, CCL2	322	349	19208	1.19646	1	1	0.985342
GOTERM_MF_DIRECT	GO:0004676~3-phosphoinositide-dependent protein kinase activity	3	0.903614	0.918198	MKNK2, PIM1, SPEG	322	245	19208	0.730435	1	1	0.985342
GOTERM_MF_DIRECT	GO:0004694~eukaryotic translation initiation factor 2alpha kinase activity	3	0.903614	0.918198	MKNK2, PIM1, SPEG	322	245	19208	0.730435	1	1	0.985342
GOTERM_MF_DIRECT	GO:0004711~ribosomal protein S6 kinase activity	3	0.903614	0.918198	MKNK2, PIM1, SPEG	322	245	19208	0.730435	1	1	0.985342
GOTERM_MF_DIRECT	GO:0035175~histone H3S10 kinase activity	3	0.903614	0.918198	MKNK2, PIM1, SPEG	322	245	19208	0.730435	1	1	0.985342
GOTERM_MF_DIRECT	GO:0035979~histone H2AXS139 kinase activity	3	0.903614	0.918198	MKNK2, PIM1, SPEG	322	245	19208	0.730435	1	1	0.985342
GOTERM_MF_DIRECT	GO:0072354~histone H3T3 kinase activity	3	0.903614	0.918198	MKNK2, PIM1, SPEG	322	245	19208	0.730435	1	1	0.985342
GOTERM_MF_DIRECT	GO:0072371~histone H2AS121 kinase activity	3	0.903614	0.918198	MKNK2, PIM1, SPEG	322	245	19208	0.730435	1	1	0.985342
GOTERM_MF_DIRECT	GO:0072518~Rho-dependent protein serine/threonine kinase activity	3	0.903614	0.918198	MKNK2, PIM1, SPEG	322	245	19208	0.730435	1	1	0.985342
GOTERM_MF_DIRECT	GO:0140823~histone H2BS36 kinase activity	3	0.903614	0.918198	MKNK2, PIM1, SPEG	322	245	19208	0.730435	1	1	0.985342
GOTERM_MF_DIRECT	GO:0044022~histone H3S28 kinase activity	3	0.903614	0.918198	MKNK2, PIM1, SPEG	322	245	19208	0.730435	1	1	0.985342
GOTERM_MF_DIRECT	GO:0140855~histone H3S57 kinase activity	3	0.903614	0.918198	MKNK2, PIM1, SPEG	322	245	19208	0.730435	1	1	0.985342
GOTERM_MF_DIRECT	GO:0044023~histone H4S1 kinase activity	3	0.903614	0.918198	MKNK2, PIM1, SPEG	322	245	19208	0.730435	1	1	0.985342
GOTERM_MF_DIRECT	GO:0044024~histone H2AS1 kinase activity	3	0.903614	0.918198	MKNK2, PIM1, SPEG	322	245	19208	0.730435	1	1	0.985342
GOTERM_MF_DIRECT	GO:0044025~histone H2BS14 kinase activity	3	0.903614	0.918198	MKNK2, PIM1, SPEG	322	245	19208	0.730435	1	1	0.985342
GOTERM_MF_DIRECT	GO:1990244~histone H2AT120 kinase activity	3	0.903614	0.918198	MKNK2, PIM1, SPEG	322	245	19208	0.730435	1	1	0.985342
GOTERM_MF_DIRECT	GO:0004677~DNA-dependent protein kinase activity	3	0.903614	0.919314	MKNK2, PIM1, SPEG	322	246	19208	0.727466	1	1	0.985342
GOTERM_MF_DIRECT	GO:0140857~histone H3T45 kinase activity	3	0.903614	0.919314	MKNK2, PIM1, SPEG	322	246	19208	0.727466	1	1	0.985342
GOTERM_MF_DIRECT	GO:0035402~histone H3T11 kinase activity	3	0.903614	0.920416	MKNK2, PIM1, SPEG	322	247	19208	0.72452	1	1	0.985342
GOTERM_MF_DIRECT	GO:0035403~histone H3T6 kinase activity	3	0.903614	0.920416	MKNK2, PIM1, SPEG	322	247	19208	0.72452	1	1	0.985342
GOTERM_MF_DIRECT	GO:0004679~AMP-activated protein kinase activity	3	0.903614	0.924682	MKNK2, PIM1, SPEG	322	251	19208	0.712974	1	1	0.985342
GOTERM_MF_DIRECT	GO:0106310~protein serine kinase activity	4	1.20482	0.945372	MAPK7, MKNK2, PIM1, SPEG	322	365	19208	0.653722	1	1	0.985342
GOTERM_MF_DIRECT	GO:0004674~protein serine/threonine kinase activity	4	1.20482	0.961609	MAPK7, MKNK2, PIM1, SPEG	322	393	19208	0.607147	1	1	0.985342
