## Supplementary material for "Assessment of the Histone Mark-based Epigenomic Landscape in Human Myometrium at Term Pregnancy": Dataset_S7

### Sheet: RNAseq-a
Sample	Total raw reads	Number of mapped reads	% of mapped reads
hsTNL1011	166922646	141894332	0.85006
hsTNL1013	136079768	119618134	0.87903
hsTNL1015	101656766	86798517	0.853839

### Sheet: RNAseq-b
Sample	Total raw reads	Number of mapped reads	% of mapped reads
PMeno1	83329732	79913213	0.959
PMeno2	75106468	72027103	0.959
PMeno3	111730049	107260848	0.96
PMeno4	77185232	74020638	0.959
PMeno5	102172724	97472779	0.954
PMeno6	87875592	83921191	0.955
PMeno7	106733484	102357412	0.959
PMeno8	66619379	63621507	0.955
PMeno9	101060080	96815557	0.958
PMeno10	74046711	70862703	0.957
PMeno11	97604932	93212711	0.955
PMeno12	89367858	84452626	0.945
PMeno13	92423550	87617526	0.948
PMeno14	79986710	76787242	0.96
PROPh1	79167294	75525599	0.954
PROPh2	129216831	124306592	0.962
PROPh3	69900575	67174453	0.961
PROPh4	83216694	79721593	0.958
PROPh5	122964754	117677270	0.957
PROPh6	73809620	70709616	0.958
PROPh7	79405514	76229294	0.96
PROPh8	107034121	102538688	0.958
PROPh9	71559065	68410467	0.956
PROPh10	105195928	100882895	0.959
PROPh11	85036665	81465126	0.958
PROPh12	73469220	69722290	0.949
PROPh13	79425362	76010072	0.957
Provera1	83042963	79804288	0.961
Provera2	95888030	91860733	0.958
Provera3	79017355	75461575	0.955
Provera4	160318978	153745900	0.959
Provera5	232376010	223080970	0.96
Provera6	51280151	49228945	0.96
Provera7	75244695	72159663	0.959
Provera8	160337675	152160454	0.949
Provera9	77015325	73934712	0.96
Provera10	63482999	60880197	0.959
SecPh1	74801536	72108681	0.964
SecPh2	75755405	72497923	0.957
SecPh3	72370122	69620058	0.962
SecPh4	66766916	64296541	0.963
SecPh5	63823030	61333932	0.961
SecPh6	67917925	65133291	0.959

### Sheet: ChIPseq
Sample	Total raw reads	Number of mapped reads	% of mapped reads	% of duplicates
hsTNL1011-H3K27ac	92556217	84330484	0.911127	0.3141
hsTNL1013-H3K27ac	58486974	49786332	0.851238	0.5342
hsTNL1015-H3K27ac	96255040	86647346	0.900185	0.2624
hsTNL1011-H3K4me1	84474547	77810191	0.921108	0.348
hsTNL1013-H3K4me1	56457997	51863228	0.918616	0.1669
hsTNL1015-H3K4me1	48561310	44839737	0.923363	0.1067
hsTNL1011-CTCF	55552508	48041358	0.864792	0.3337
hsTNL1013-CTCF	62188727	56324571	0.905704	0.5098
hsTNL1015-CTCF	53625553	47828459	0.891897	0.5949
Input-Seq	51730094	46778453	0.904279	0.0584

### Sheet: Hi-C
Sample	Total raw reads	Paired alignments	Valid Pairs	Valid Pairs (%)	Duplication rate (%)	Unique Di-Tags	Cis-far Di-Tags (> 10Kbp)	Cis-far Di-Tags (> 10Kbp) (%)
hsTNL1011	731212338	438802282	348468180	0.794135	0.1836	284481633	162022897	0.569537
hsTNL1015	1065779445	643139413	565657280	0.879525	0.1332	490303065	274163013	0.559171

### Sheet: Perturb-seq
Total raw reads	580142684
Mean Reads per Cell	37598
Reads Mapped to Genome	560417832
Reads Mapped to Genome (%)	0.966
Total number of Cells	15430
Cells with no protospacer detected	2518
Cells with 1 or more protospacers detected	12912
a. Cells with 1 protospacer assigned	8750
b. Cells with more than 1 protospacer assigned	4162

### Sheet: Summary
Library strategy	Description	GEO
RNAseq-a	Transcriptomic profile of the term pregnant human myometrial specimens	GSE244726
RNAseq-b	Transcriptome of nonpregnant myometrial specimens with or without the medroxyprogesterone treament	GSE244728
ChIPseq	H3K27ac and H3K4me1 histone mark profiles in term pregnant human myometrial tissues	GSE244729
Hi-C	Genome-wide chromatin conformation capture of the term pregnant human myometrial specimens	GSE244731
Perturb-seq	Functional assessement of putative myometrial enhancers by the CRISPR activation system	GSE244732
