## Supplementary material for "Assessment of the Histone Mark-based Epigenomic Landscape in Human Myometrium at Term Pregnancy": Dataset_S8

### Sheet: HiCseq-summary
		Summary of Hi-C
Process		Truncating and Mapping	Filtering		De-duplication		Long range interactions
Sample Name	Total raw P.E. reads	Paired alignments	Valid Pairs	Valid Pairs (%)	Duplication rate (%)	Unique Di-Tags	Cis-far Di-Tags (> 10Kbp)	Cis-far Di-Tags (> 10Kbp) (%)
hsTNL1011	731212338	438802282	348468180	0.794135	0.1836	284481633	162022897	0.569537
hsTNL1015	1065779445	643139413	565657280	0.879525	0.1332	490303065	274163013	0.559171
